# A transcriptomics-based drug repositioning approach to identify drugs with similar activities for the treatment of muscle pathologies in spinal muscular atrophy (SMA) models

**DOI:** 10.1101/2023.06.14.544899

**Authors:** Joseph M Hoolachan, Eve McCallion, Emma R Sutton, Özge Çetin, Paloma Pacheco-Torres, Maria Dimitriadi, Magnus Okoh, Lisa M Walter, Peter Claus, Matthew JA Wood, Daniel P Tonge, Melissa Bowerman

## Abstract

Spinal muscular atrophy (SMA) is a genetic neuromuscular disorder caused by the reduction of survival of motor neuron (SMN) protein levels. Although three SMN-augmentation therapies are clinically approved that significantly slow down disease progression, they are unfortunately not cures. Thus, complementary SMN-independent therapies that can target key SMA pathologies and that can support the clinically approved SMN-dependent drugs are the forefront of therapeutic development. We have previously demonstrated that prednisolone, a synthetic glucocorticoid (GC) improved muscle health and survival in severe *Smn^-/-^;SMN2* and intermediate *Smn^2B/-^* SMA mice. However, long-term administration of prednisolone can promote myopathy. We thus wanted to identify genes and pathways targeted by prednisolone in skeletal muscle to discover clinically approved drugs that are predicted to emulate prednisolone’s activities. Using an RNA-sequencing, bioinformatics and drug repositioning pipeline on skeletal muscle from symptomatic prednisolone-treated and untreated *Smn^-/-^;SMN2* SMA and *Smn^+/-^;SMN2* healthy mice, we identified molecular targets linked to prednisolone’s ameliorative effects and a list of 580 drug candidates with similar predicted activities. Two of these candidates, metformin and oxandrolone, were further investigated in SMA cellular and animal models, which highlighted that these compounds do not have the same ameliorative effects on SMA phenotypes as prednisolone; however, a number of other important drug targets remain. Overall, our work further supports the usefulness of prednisolone’s potential as a second-generation therapy for SMA, identifies a list of potential SMA drug treatments and highlights improvements for future transcriptomic-based drug repositioning studies in SMA.
