## Supplementary Table 6 for "A transcriptomics-based drug repositioning approach to identify drugs with similar activities for the treatment of muscle pathologies in spinal muscular atrophy (SMA) models"

### Sheet: Sheet1
	GO Term (Biological Processes)	#Genes	p value
	ribosomal large subunit export from nucleus	9 / 9	1.2e-06
	positive regulation of protein homodimerization activity	6 / 7	0.00064
	insulin receptor signaling pathway	34 / 93	0.00094
	regulation of transcription involved in G1/S transition of mitotic cell cycle	8 / 12	0.001
	negative regulation of collateral sprouting	6 / 8	0.002
	positive regulation of penile erection	4 / 4	0.002
	positive regulation of myotube differentiation	14 / 30	0.002
	response to unfolded protein	33 / 89	0.002
	cellular response to leukemia inhibitory factor	37 / 110	0.003
	long-term memory	11 / 22	0.004
	negative regulation of B cell activation	11 / 22	0.004
	xenobiotic metabolic process	12 / 25	0.004
	negative regulation of gene expression	332 / 1291	0.004
	negative regulation of neuron apoptotic process	44 / 139	0.005
	negative regulation of epithelial cell apoptotic process	13 / 29	0.005
	positive regulation of myoblast differentiation	11 / 23	0.005
	negative regulation of smooth muscle cell proliferation	15 / 36	0.006
	peptidyl-threonine dephosphorylation	7 / 12	0.007
	positive regulation of chromatin silencing	5 / 7	0.007
	regulation of protein complex stability	5 / 7	0.007
	positive regulation of extracellular matrix disassembly	5 / 7	0.007
	peptide catabolic process	11 / 24	0.008
	negative regulation of NF-kappaB transcription factor activity	20 / 54	0.008
	circadian regulation of gene expression	20 / 54	0.008
	positive regulation of mitotic nuclear division	17 / 44	0.009
	cellular response to angiotensin	9 / 15	0.01
	dichotomous subdivision of terminal units involved in salivary gland branching	4 / 5	0.01
	negative regulation of monocyte chemotactic protein-1 production	4 / 5	0.01
	negative regulation of endothelial cell proliferation	13 / 31	0.01
	sarcomere organization	16 / 41	0.01
	regulation of peroxisome proliferator activated receptor signaling pathway	6 / 10	0.01
	negative regulation of triglyceride metabolic process	6 / 10	0.01
	liver regeneration	6 / 10	0.01
	cellular senescence	18 / 48	0.01
	negative regulation of autophagy	20 / 55	0.011
	positive regulation of serotonin secretion	3 / 3	0.011
	vein smooth muscle contraction	3 / 3	0.011
	pentose catabolic process	3 / 3	0.011
	Cajal body organization	3 / 3	0.011
	negative regulation of fibrinolysis	3 / 3	0.011
	positive regulation of oxidative stress-induced neuron intrinsic apoptotic signaling pathway	3 / 3	0.011
	purine ribonucleoside metabolic process	19 / 52	0.012
	negative regulation of peptidyl-serine phosphorylation	12 / 24	0.012
	phosphatidylinositol phosphorylation	10 / 22	0.012
	regulation of circadian rhythm	27 / 81	0.012
	regulation of myotube differentiation	25 / 51	0.012
	negative regulation of cytokine biosynthetic process	9 / 19	0.013
	protein import into nucleus	67 / 237	0.013
	neuron projection regeneration	17 / 41	0.014
	cellular response to starvation	37 / 120	0.015
	positive regulation of fatty acid beta-oxidation	5 / 8	0.016
	regulation of toll-like receptor 3 signaling pathway	5 / 8	0.016
	negative regulation of protein kinase activity by regulation of protein phosphorylation	5 / 8	0.016
	cellular response to hydroperoxide	5 / 8	0.016
	striated muscle myosin thick filament assembly	5 / 8	0.016
	positive regulation of apoptotic process	132 / 492	0.016
	negative regulation of extrinsic apoptotic signaling pathway via death domain receptors	10 / 23	0.017
	positive regulation of protein localization to nucleus	37 / 114	0.018
	regulation of cellular response to stress	141 / 505	0.018
	type B pancreatic cell proliferation	9 / 20	0.018
	regulation of protein glycosylation	9 / 20	0.018
	positive regulation of cell growth involved in cardiac muscle cell development	6 / 11	0.019
	seminiferous tubule development	6 / 11	0.019
	regulation of gluconeogenesis	15 / 40	0.019
	negative regulation of osteoclast differentiation	8 / 17	0.019
	regulation of skeletal muscle cell differentiation	8 / 17	0.019
	negative regulation of cell proliferation	146 / 524	0.019
	histone H4-K5 acetylation	7 / 14	0.019
	histone H4-K8 acetylation	7 / 14	0.019
	protein homooligomerization	73 / 266	0.02
	regulation of cell cycle G1/S phase transition	33 / 107	0.021
	response to cold	11 / 27	0.022
	positive regulation of macroautophagy	22 / 58	0.023
	protein localization to nucleolus	7 / 10	0.024
	regulation of germinal center formation	4 / 6	0.024
	isocitrate metabolic process	4 / 6	0.024
	skeletal muscle thin filament assembly	4 / 6	0.024
	negative regulation of fatty acid beta-oxidation	4 / 6	0.024
	positive regulation of endothelial cell chemotaxis by VEGF-activated vascular endothelial growth factor receptor signaling pathway	4 / 6	0.024
	positive regulation of histone H3-K9 methylation	4 / 6	0.024
	negative regulation of voltage-gated potassium channel activity	4 / 6	0.024
	positive regulation of transforming growth factor beta receptor signaling pathway	10 / 24	0.024
	positive regulation of ubiquitin-protein transferase activity	10 / 24	0.024
	negative regulation of protein tyrosine kinase activity	10 / 24	0.024
	regulation of stress fiber assembly	24 / 74	0.024
	regulation of G2/M transition of mitotic cell cycle	21 / 63	0.025
	intrinsic apoptotic signaling pathway in response to DNA damage	30 / 97	0.025
	cellular response to glucocorticoid stimulus	12 / 31	0.026
	labyrinthine layer blood vessel development	9 / 21	0.026
	regulation of neutrophil chemotaxis	9 / 21	0.026
	G2/M transition of mitotic cell cycle	32 / 91	0.029
	negative regulation of coagulation	14 / 31	0.029
	regulation of lipoprotein metabolic process	7 / 11	0.029
	male meiosis I	5 / 9	0.029
	negative regulation of macrophage derived foam cell differentiation	5 / 9	0.029
	regulation of histone ubiquitination	5 / 9	0.029
	positive regulation of insulin-like growth factor receptor signaling pathway	5 / 9	0.029
	skin morphogenesis	5 / 9	0.029
	positive regulation of isotype switching to IgG isotypes	5 / 9	0.029
	negative regulation of smooth muscle cell differentiation	5 / 9	0.029
	interleukin-6-mediated signaling pathway	5 / 9	0.029
	T-helper 17 cell differentiation	5 / 9	0.029
	protein localization to nucleoplasm	5 / 9	0.029
	negative regulation of insulin secretion	15 / 42	0.029
	cartilage condensation	7 / 15	0.03
	positive regulation of macrophage activation	7 / 15	0.03
	protein insertion into membrane	7 / 15	0.03
	negative regulation of stress-activated MAPK cascade	13 / 35	0.03
	regulation of cell cycle arrest	18 / 53	0.03
	inactivation of MAPK activity	6 / 12	0.03
	negative regulation of muscle adaptation	6 / 12	0.03
	fluid transport	6 / 12	0.03
	negative regulation of nitric oxide biosynthetic process	6 / 12	0.03
	cofactor transport	6 / 12	0.03
	positive regulation of protein localization to chromosome, telomeric region	6 / 12	0.03
	negative regulation of synapse organization	6 / 12	0.03
	MAPK cascade	152 / 569	0.031
	neuron recognition	10 / 25	0.032
	regulation of endothelial cell apoptotic process	12 / 32	0.034
	cellular response to xenobiotic stimulus	15 / 29	0.035
	response to UV	36 / 123	0.035
	regulation of fatty acid beta-oxidation	11 / 17	0.035
	NADH oxidation	3 / 4	0.035
	spermidine biosynthetic process	3 / 4	0.035
	deoxyribonucleoside triphosphate biosynthetic process	3 / 4	0.035
	positive regulation of triglyceride catabolic process	3 / 4	0.035
	positive regulation of neuron maturation	3 / 4	0.035
	cochlear nucleus development	3 / 4	0.035
	behavioral response to nicotine	3 / 4	0.035
	mitochondrial protein catabolic process	3 / 4	0.035
	regulation of MDA-5 signaling pathway	3 / 4	0.035
	regulation of single stranded viral RNA replication via double stranded DNA intermediate	3 / 4	0.035
	axial mesoderm morphogenesis	3 / 4	0.035
	neuron fate determination	3 / 4	0.035
	regulation of cholesterol import	3 / 4	0.035
	regulation of phospholipid catabolic process	3 / 4	0.035
	cellular response to hyperoxia	3 / 4	0.035
	scaRNA localization to Cajal body	3 / 4	0.035
	membrane repolarization during atrial cardiac muscle cell action potential	3 / 4	0.035
	positive regulation of protein localization to nucleolus	3 / 4	0.035
	response to amino acid starvation	3 / 4	0.035
	positive regulation of receptor catabolic process	3 / 4	0.035
	positive regulation of double-strand break repair via nonhomologous end joining	3 / 4	0.035
	positive regulation of endocytic recycling	3 / 4	0.035
	steroid hormone mediated signaling pathway	38 / 131	0.036
	regulation of B cell proliferation	15 / 43	0.036
	cell cycle arrest	40 / 120	0.037
	cholesterol biosynthetic process	15 / 36	0.038
	response to estrogen	13 / 36	0.038
	embryonic placenta morphogenesis	11 / 29	0.038
	intrinsic apoptotic signaling pathway by p53 class mediator	24 / 77	0.039
	acute-phase response	8 / 19	0.039
	complement activation, classical pathway	8 / 19	0.039
	histone H4-K16 acetylation	8 / 19	0.039
	protein localization to chromatin	8 / 19	0.039
	negative regulation of transcription from RNA polymerase II promoter	164 / 660	0.04
	multicellular organism metabolic process	26 / 85	0.04
	negative regulation of reactive oxygen species metabolic process	20 / 52	0.041
	positive regulation of chemokine production	14 / 40	0.041
	response to hydrogen peroxide	29 / 97	0.042
	positive regulation of DNA binding transcription factor activity	48 / 173	0.043
	regulation of axon extension involved in axon guidance	7 / 16	0.043
	uterus development	7 / 16	0.043
	chaperone-mediated protein folding	18 / 55	0.043
	adherens junction assembly	23 / 74	0.044
	negative regulation of ERK1 and ERK2 cascade	19 / 59	0.045
	ribosomal small subunit export from nucleus	4 / 7	0.046
	DNA unwinding involved in DNA replication	4 / 7	0.046
	regulation of cholesterol esterification	4 / 7	0.046
	positive regulation of sequestering of triglyceride	4 / 7	0.046
	negative regulation of transcription by competitive promoter binding	4 / 7	0.046
	histone H3-K4 demethylation	4 / 7	0.046
	negative regulation by host of viral transcription	4 / 7	0.046
	positive regulation of cholesterol biosynthetic process	4 / 7	0.046
	positive regulation of pigment cell differentiation	4 / 7	0.046
	pointed-end actin filament capping	4 / 7	0.046
	regulation of methylation-dependent chromatin silencing	4 / 7	0.046
	glucosamine-containing compound catabolic process	4 / 7	0.046
	positive regulation of voltage-gated potassium channel activity	4 / 7	0.046
	DNA strand elongation involved in DNA replication	6 / 13	0.046
	pyrimidine nucleoside triphosphate biosynthetic process	6 / 13	0.046
	negative regulation of lipid storage	6 / 13	0.046
	peptidyl-lysine dimethylation	6 / 13	0.046
	mitochondrial respiratory chain complex IV assembly	6 / 13	0.046
	positive regulation of glycogen biosynthetic process	6 / 13	0.046
	regulation of skeletal muscle fiber development	6 / 13	0.046
	positive regulation of histone H3-K4 methylation	6 / 13	0.046
	mitotic cell cycle arrest	6 / 13	0.046
	maintenance of location in cell	22 / 65	0.046
	histone deacetylation	20 / 63	0.047
	negative regulation of muscle hypertrophy	9 / 23	0.048
	leptin-mediated signaling pathway	5 / 10	0.048
	angiotensin-activated signaling pathway	5 / 10	0.048
	glycolytic process through fructose-6-phosphate	5 / 10	0.048
	positive regulation of transforming growth factor beta production	5 / 10	0.048
	motor neuron apoptotic process	5 / 10	0.048
	regulation of mRNA binding	5 / 10	0.048
	positive regulation of autophagosome assembly	5 / 10	0.048
	iron ion homeostasis	21 / 67	0.048
	'de novo' protein folding	11 / 30	0.048
	regulation of bone resorption	11 / 30	0.048
	positive regulation of transcription, DNA-templated	274 / 1136	0.048
	skeletal muscle hypertrophy	4 / 4	0.048
	short-chain fatty acid biosynthetic process	4 / 4	0.048
	histamine metabolic process	2 / 2	0.048
	formation of cytoplasmic translation initiation complex	2 / 2	0.048
	granuloma formation	2 / 2	0.048
	regulation of growth plate cartilage chondrocyte proliferation	2 / 2	0.048
	ethanol catabolic process	2 / 2	0.048
	ethanol oxidation	2 / 2	0.048
	glyoxylate cycle	2 / 2	0.048
	dTDP biosynthetic process	2 / 2	0.048
	prolyl-tRNA aminoacylation	2 / 2	0.048
	creatine biosynthetic process	2 / 2	0.048
	leucine biosynthetic process	2 / 2	0.048
	valine biosynthetic process	2 / 2	0.048
	response to aluminum ion	2 / 2	0.048
	lipid transport involved in lipid storage	2 / 2	0.048
	positive regulation of skeletal muscle cell proliferation	2 / 2	0.048
	response to electrical stimulus involved in regulation of muscle adaptation	2 / 2	0.048
	histidine transport	2 / 2	0.048
	peptidyl-pyroglutamic acid biosynthetic process, using glutaminyl-peptide cyclotransferase	2 / 2	0.048
	acetate biosynthetic process	2 / 2	0.048
	acetyl-CoA biosynthetic process from acetate	2 / 2	0.048
	propionate biosynthetic process	2 / 2	0.048
	vagus nerve morphogenesis	2 / 2	0.048
	nuclear migration along microfilament	2 / 2	0.048
	dendrite regeneration	2 / 2	0.048
	mRNA export from nucleus in response to heat stress	2 / 2	0.048
	negative regulation of peptidyl-serine phosphorylation of STAT protein	2 / 2	0.048
	regulation of luteinizing hormone secretion	2 / 2	0.048
	very-low-density lipoprotein particle remodeling	2 / 2	0.048
	regulation of transcription from RNA polymerase II promoter in response to iron	2 / 2	0.048
	histone H3-R2 methylation	2 / 2	0.048
	gonad morphogenesis	2 / 2	0.048
	negative regulation of SNARE complex assembly	2 / 2	0.048
	phenotypic switching	2 / 2	0.048
	ATF6-mediated unfolded protein response	2 / 2	0.048
	D-xylose metabolic process	2 / 2	0.048
	positive regulation of integrin biosynthetic process	2 / 2	0.048
	positive regulation of mitotic cell cycle, embryonic	2 / 2	0.048
	glycerol-3-phosphate catabolic process	2 / 2	0.048
	diacylglycerol catabolic process	2 / 2	0.048
	regulation of vesicle targeting, to, from or within Golgi	2 / 2	0.048
	formation of anatomical boundary	2 / 2	0.048
	positive regulation of corticotropin secretion	2 / 2	0.048
	actin filament uncapping	2 / 2	0.048
	response to high density lipoprotein particle	2 / 2	0.048
	regulation of lipoprotein lipid oxidation	2 / 2	0.048
	lateral sprouting involved in mammary gland duct morphogenesis	2 / 2	0.048
	syncytiotrophoblast cell differentiation involved in labyrinthine layer development	2 / 2	0.048
	inactivation of X chromosome by genetic imprinting	2 / 2	0.048
	taste bud development	2 / 2	0.048
	positive regulation of glutamate neurotransmitter secretion in response to membrane depolarization	2 / 2	0.048
	reticulophagy	2 / 2	0.048
	glycophagy	2 / 2	0.048
	negative regulation of nucleotide-binding oligomerization domain containing 2 signaling pathway	2 / 2	0.048
	thyroid-stimulating hormone secretion	2 / 2	0.048
	dehydroascorbic acid transport	2 / 2	0.048
	specification of loop of Henle identity	2 / 2	0.048
	maintenance of protein location in plasma membrane	2 / 2	0.048
	positive regulation of microtubule nucleation	2 / 2	0.048
	positive regulation of lysosomal membrane permeability	2 / 2	0.048
	melanocyte proliferation	2 / 2	0.048
	synaptic vesicle lumen acidification	2 / 2	0.048
	vesicle tethering to endoplasmic reticulum	2 / 2	0.048
	positive regulation of transcription from RNA polymerase II promoter involved in heart development	2 / 2	0.048
	regulation of histone H3-K27 acetylation	2 / 2	0.048
	negative regulation of hypoxia-inducible factor-1alpha signaling pathway	2 / 2	0.048
	positive regulation of peptidyl-serine dephosphorylation	2 / 2	0.048
	negative regulation of metalloendopeptidase activity involved in amyloid precursor protein catabolic process	2 / 2	0.048
	negative regulation of microglial cell activation	2 / 2	0.048
	regulation of skeletal muscle hypertrophy	2 / 2	0.048
	regulation of polynucleotide adenylyltransferase activity	2 / 2	0.048
	glucose transmembrane transport	2 / 2	0.048
	positive regulation of dense core granule transport	2 / 2	0.048
	regulation of cell proliferation in midbrain	2 / 2	0.048
	regulation of protein localization to cell leading edge	2 / 2	0.048
	peptidyl-tyrosine dephosphorylation involved in inactivation of protein kinase activity	2 / 2	0.048
	multi-organism toxin transport	2 / 2	0.048
	negative regulation of smooth muscle cell-matrix adhesion	2 / 2	0.048
	positive regulation of macrophage apoptotic process	2 / 2	0.048
	regulation of glutamine transport	2 / 2	0.048
	positive regulation of progesterone secretion	2 / 2	0.048
	malonyl-CoA metabolic process	2 / 2	0.048
	negative regulation of cell motility	55 / 203	0.048
	positive regulation of cellular protein catabolic process	34 / 118	0.049
	RNA 3'-end processing	22 / 71	0.049
	positive regulation of protein ubiquitination	33 / 99	0.05
	regulation of cardiac muscle hypertrophy	20 / 52	0.05
