## Supplementary Table 7 for "A transcriptomics-based drug repositioning approach to identify drugs with similar activities for the treatment of muscle pathologies in spinal muscular atrophy (SMA) models"

### Sheet: Sheet1
	GO Term (Molecular Functions)	#Genes	p value
	protein homodimerization activity	189 / 678	0.00014
	delayed rectifier potassium channel activity	8 / 10	0.00016
	G-quadruplex RNA binding	6 / 7	0.00065
	histone deacetylase binding	36 / 104	0.002
	insulin receptor binding	14 / 30	0.002
	glucose transmembrane transporter activity	7 / 12	0.007
	adenylate cyclase binding	7 / 12	0.007
	poly(G) binding	5 / 7	0.007
	N-methyltransferase activity	33 / 80	0.008
	BH3 domain binding	4 / 5	0.01
	histone-lysine N-methyltransferase activity	16 / 41	0.01
	MAP kinase tyrosine/serine/threonine phosphatase activity	6 / 10	0.01
	insulin receptor substrate binding	6 / 10	0.01
	5'-3' exoribonuclease activity	3 / 3	0.011
	A1 adenosine receptor binding	3 / 3	0.011
	type 3 metabotropic glutamate receptor binding	3 / 3	0.011
	ER retention sequence binding	3 / 3	0.011
	fibronectin binding	12 / 28	0.011
	zinc ion binding	138 / 529	0.013
	hormone activity	15 / 39	0.015
	transcriptional repressor activity, RNA polymerase II distal enhancer sequence-specific binding	5 / 8	0.016
	estradiol 17-beta-dehydrogenase activity	5 / 8	0.016
	outward rectifier potassium channel activity	5 / 8	0.016
	nitric-oxide synthase regulator activity	5 / 8	0.016
	ribosomal large subunit binding	5 / 8	0.016
	protease binding	34 / 109	0.016
	nuclear receptor activity	13 / 33	0.018
	insulin-like growth factor I binding	6 / 11	0.019
	single-stranded DNA binding	30 / 95	0.019
	S-adenosylmethionine-dependent methyltransferase activity	49 / 137	0.021
	protein kinase binding	144 / 562	0.021
	UDP-galactose:beta-N-acetylglucosamine beta-1,3-galactosyltransferase activity	4 / 6	0.024
	MRF binding	4 / 6	0.024
	methylated histone binding	17 / 49	0.029
	titin binding	5 / 9	0.029
	histone acetyltransferase activity (H4-K5 specific)	5 / 9	0.029
	histone acetyltransferase activity (H4-K8 specific)	5 / 9	0.029
	histone acetyltransferase activity (H4-K16 specific)	5 / 9	0.029
	steroid hormone receptor activity	15 / 42	0.03
	polypeptide N-acetylgalactosaminyltransferase activity	6 / 12	0.031
	protein binding, bridging	30 / 99	0.034
	gamma-glutamylcyclotransferase activity	3 / 4	0.036
	chitinase activity	3 / 4	0.036
	S-methyltransferase activity	3 / 4	0.036
	inositol bisphosphate phosphatase activity	3 / 4	0.036
	cysteine-type carboxypeptidase activity	3 / 4	0.036
	toxin transmembrane transporter activity	3 / 4	0.036
	histone demethylase activity (H3-dimethyl-K4 specific)	3 / 4	0.036
	sulfate binding	3 / 4	0.036
	1-phosphatidylinositol-3-kinase regulator activity	3 / 4	0.036
	fructose binding	3 / 4	0.036
	guanylyltransferase activity	3 / 4	0.036
	RNA polymerase II C-terminal domain binding	3 / 4	0.036
	actin monomer binding	9 / 22	0.036
	kinase binding	165 / 628	0.039
	ubiquitin protein ligase binding	75 / 283	0.041
	integrin binding	27 / 89	0.042
	syntaxin binding	21 / 66	0.042
	WW domain binding	10 / 26	0.043
	tumor necrosis factor-activated receptor activity	7 / 16	0.043
	calcium-dependent protein kinase activity	5 / 10	0.048
	cholesterol transporter activity	5 / 10	0.048
	cAMP response element binding	5 / 10	0.048
	structural molecule activity conferring elasticity	5 / 10	0.048
	oxidoreductase activity, acting on other nitrogenous compounds as donors	4 / 4	0.048
	glucuronyl-galactosyl-proteoglycan 4-alpha-N-acetylglucosaminyltransferase activity	2 / 2	0.048
	CTP synthase activity	2 / 2	0.048
	acylphosphatase activity	2 / 2	0.048
	isocitrate dehydrogenase (NADP+) activity	2 / 2	0.048
	alpha-1,4-glucosidase activity	2 / 2	0.048
	beta-glucuronidase activity	2 / 2	0.048
	protein histidine kinase activity	2 / 2	0.048
	thymidylate kinase activity	2 / 2	0.048
	proline-tRNA ligase activity	2 / 2	0.048
	dopamine transmembrane transporter activity	2 / 2	0.048
	protein tyrosine phosphatase activator activity	2 / 2	0.048
	taste receptor activity	2 / 2	0.048
	rRNA (uridine-2'-O-)-methyltransferase activity	2 / 2	0.048
	rRNA (adenine-N6-)-methyltransferase activity	2 / 2	0.048
	thiamine transmembrane transporter activity	2 / 2	0.048
	phospholipase A2 activator activity	2 / 2	0.048
	glutaminyl-peptide cyclotransferase activity	2 / 2	0.048
	oxidative phosphorylation uncoupler activity	2 / 2	0.048
	U6 snRNA 3'-end binding	2 / 2	0.048
	endothelin B receptor binding	2 / 2	0.048
	maltose alpha-glucosidase activity	2 / 2	0.048
	dehydroascorbic acid transporter activity	2 / 2	0.048
	phosphatidylinositol-3,4,5-trisphosphate 5-phosphatase activity	2 / 2	0.048
	histone demethylase activity (H3-trimethyl-K4 specific)	2 / 2	0.048
	histone kinase activity (H3-T11 specific)	2 / 2	0.048
	tumor necrosis factor binding	2 / 2	0.048
	8-oxo-dGDP phosphatase activity	2 / 2	0.048
	hydroxyapatite binding	2 / 2	0.048
	glucosaminylgalactosylglucosylceramide beta-galactosyltransferase activity	2 / 2	0.048
	advanced glycation end-product receptor activity	2 / 2	0.048
	RNA transmembrane transporter activity	2 / 2	0.048
	(R)-2-hydroxyglutarate dehydrogenase activity	2 / 2	0.048
	L-leucine transaminase activity	2 / 2	0.048
	L-valine transaminase activity	2 / 2	0.048
	L-isoleucine transaminase activity	2 / 2	0.048
	inositol-1,3,4,5-tetrakisphosphate 5-phosphatase activity	2 / 2	0.048
	titin Z domain binding	2 / 2	0.048
	SUMO-specific isopeptidase activity	2 / 2	0.048
	TIR domain binding	2 / 2	0.048
	voltage-gated potassium channel activity involved in atrial cardiac muscle cell action potential repolarization	2 / 2	0.048
	protein O-GlcNAc transferase activity	2 / 2	0.048
	nitrite reductase activity	2 / 2	0.048
	euchromatin binding	2 / 2	0.048
	peptidyl-prolyl cis-trans isomerase activity	11 / 30	0.049
	promoter-specific chromatin binding	11 / 30	0.049
