## Supplementary Table 8 for "A transcriptomics-based drug repositioning approach to identify drugs with similar activities for the treatment of muscle pathologies in spinal muscular atrophy (SMA) models"

### Sheet: Sheet1
	GO Term (Cell components)	#Genes	p value
	M band	14 / 22	3e-05
	Z disc	37 / 106	0.002
	nucleolus	195 / 755	0.005
	nuclear matrix	28 / 80	0.005
	cis-Golgi network	16 / 39	0.006
	lamin filament	4 / 5	0.009
	insulin receptor complex	3 / 3	0.011
	terminal cisterna	3 / 3	0.011
	immunoglobulin complex, circulating	3 / 3	0.011
	extrinsic component of omegasome membrane	3 / 3	0.011
	eukaryotic translation initiation factor 3 complex	8 / 16	0.012
	perikaryon	28 / 86	0.015
	recycling endosome membrane	11 / 27	0.021
	endoplasmic reticulum	303 / 1244	0.025
	transport vesicle membrane	23 / 71	0.027
	autophagosome	21 / 65	0.034
	Cul4B-RING E3 ubiquitin ligase complex	3 / 4	0.035
	Rb-E2F complex	3 / 4	0.035
	voltage-gated potassium channel complex	18 / 49	0.038
	female pronucleus	4 / 7	0.046
	collagen type I trimer	2 / 2	0.048
	chiasma	2 / 2	0.048
	Noc4p-Nop14p complex	2 / 2	0.048
	UBC13-MMS2 complex	2 / 2	0.048
	DSIF complex	2 / 2	0.048
	Swi5-Sfr1 complex	2 / 2	0.048
	RIC1-RGP1 guanyl-nucleotide exchange factor complex	2 / 2	0.048
	integrin alphav-beta5 complex	2 / 2	0.048
	integrin alphav-beta6 complex	2 / 2	0.048
	nuclear RNA export factor complex	2 / 2	0.048
	RNA nuclear export complex	2 / 2	0.048
	actomyosin, actin portion	2 / 2	0.048
	extrinsic component of pre-autophagosomal structure membrane	2 / 2	0.048
	inward rectifier potassium channel complex	2 / 2	0.048
	nucleus	1249 / 5379	0.049
