## Supplementary Table 9 for "A transcriptomics-based drug repositioning approach to identify drugs with similar activities for the treatment of muscle pathologies in spinal muscular atrophy (SMA) models"

### Sheet: Sheet1
Pathways Targeted	KEGG ID	Drug	Efficacy	Bioavailability	Disease	Target	Status
12	D11158	Leniolisib (USAN/INN)	Immunomodulator, PI3K Inhibitor	Oral	APDS, lymphadenopathy, immunodeficiency	PI3K, AGE-1	Phase 3
	D11159	Leniolisib phosphate (USAN)
	D11267	Nemiralisib (USAN/INN)	Antiasthmatic, Anti-inflammatory, Phosphatidylinositol 3-kinase inhibitor	Oral	COPD, Asthma	PI3K, AGE-1	Phase 2
	D11354	Nemiralisib succinate (USAN)
10	D04491	Ibutamoren mesylate (USAN)	Growth hormone releasing hormone receptor agonist	Oral	Fibromyalgia, growth hormone deficincies	Igf1r, Egfr, Insr	Phase 2
	D03297	Mecasermin (genetical recombination) (JAN)	Recombinant IGF-1	Subcutaneous injection	ALS, Type 1 and 2 diabetes mellitus	Igf1r	Approved
	D04870	Mecasermin rinfabate (USAN/INN)		Intravenous injection	Chronic lung disease and retinopathy	Igf1r	Phase 2
9	D04789	Lubeluzole (USAN/INN); Prosynap (TN)	Calmoduin inhibitor	Intravenous injection	Stroke	Calm1, Calm2, Calml3, Calml4	Preclinical
	D09680	Teprotumumab (USAN/INN)	IGF-1R Monoclonal antibody inhibitor	Intravenous injection	Graves diseases, inflammatory disorders	Igf1r	Phase 3
8	D00595	Buformin (USAN/INN)	Biguanide hypoglycemic agent, AMPK Agonist	Oral	Type 2 diabetes mellitus	Prkag3	Withdrawn
	D02206	Buformin hydrochloride (JP16)
	D04966	Metformin (USAN/INN)	Biguanide hypoglycemic agent, AMPK Agonist	Oral	Type 2 diabetes mellitus	Prkag3	Approved
	D00944	Metformin hydrochloride (JP16/USP)
	D08352	Phenformin hydrochloride	Biguanide hypoglycemic agent, AMPK Agonist	Oral	Type 2 diabetes mellitus	Prkag3	Withdrawn
	D00001	Water (JP16/USP)	N/A	N/A	N/A	Il6ra, Il7r, Il4ra, Cffr2b, Ifngr1	N/A
7	D03584	Colforsin (USAN/INN)	Adenylyl cyclase activator	Oral	Asthma	Adcy1, Adcy6, Adcy7	Phase 2
	D01697	Colforsin daropate hydrochloride (JAN)	Adenylyl cyclase activator	Oral	Acute heart failure	Adcy1, Adcy6, Adcy7	Approved
6	D01146	Iguratimod (JAN/INN)	Cyclooxygenase inhibitor	Oral	Rheumatoid arthritis	Nfkb1	Phase 4
	D05479	Pimagedine hydrochloride (USAN); Aminoguanidine hydrochloride	Diamine oxidase and nitric oxide synthase inhibitor	Intravetrial, oral	Diabetic retinopathy and nepropathy	Nos1, Nos2, Nos3	Phase 1
	D10168	Tanzisertib (USAN)	JNK Inhibitor	Oral	Idiopathic pulmonary fibrosis	Mapk8, Mapk9, Mapk10	Phase 2
	D09018	Tilarginine acetate (USAN)	Nitric oxide synthase inhibitor	Intravenous	Obesity, type 2 diabetes, septic shock	Nos1, Nos2, Nos3	Phase 4
5	D07058	Acamprosate (INN)	NMDA Receptor antagonist	Oral	Alcoholism, addictive disorders	Grin1, Grin2a, Grin2b, Grin2c, Grin2d	Approved
	D02780	Acamprosate calcium (JAN/USAN)
	D02754	Acitretin (USP/INN); Soriatane (TN)	Retinoic acid receptor agonist	Oral	Psoriasis	Rarb, Rxrb, Rxrg	Approved
	D01112	Adapalene (JAN/USAN/INN); Differin (TN)	Retinoic acid receptor agonist	Topical	Acne	Rarb, Rxrb, Rxrg	Approved
	D07441	Amantadine (INN)	Gluatamate anatgonist	Oral	Influenza A, parkinsosns	Grin1, Grin2a, Grin2b, Grin2c, Grin2d	Approved
	D00777	Amantadine hydrochloride (JP16/USP)
	D11299	Apimostinel (USAN)	NMDA Receptor agonist	Oral	Depression	Grin1, Grin2a, Grin2b, Grin2c, Grin2d	Phase 3
	D02973	Aptiganel hydrochloride (USAN)	NMDA Receptor antagonist	Intravenous	Stroke		Withdrawn
	D03100	Besonprodil (USAN)	NMDA Receptor antagonist	Oral	Parkinsons	Grin2b	Preclinical
	D01369	Bevantolol hydrochloride (JAN/USAN)	Beta-1 adrenoreceptor antagnoists	Oral	Hypertension, angina pectoris	Cacna1c, Cacna1d, Cacna1f, Cacna1s, Arda1a, Arda1b, Arda1d, Ardb1	Withdrawn
	D07306	Budipine (INN)	NMDA Receptor antagonist	Oral	Parkinsons	Grin1, Grin2a, Grin2b, Grin2c, Grin2d	Approved
	D07589	Budipine hydrochloride; Parkinsan (TN)
	D03679	Delucemine hydrochloride (USAN)	NMDA Receptor antagonist	Intravenous	Stroke and depression	Grin1, Grin2a, Grin2b, Grin2c, Grin2d	Phase 1
	D03742	Dextromethorphan (USP)	NMDA Receptor antagonist	Oral	Cough and cold	Grin1, Grin2a, Grin2b, Grin2c, Grin2d	Approved
	D00848	Dextromethorphan hydrobromide hydrate (JP16)
	D03744	Dextromethorphan polistirex (USAN)
	D03746	Dextrorphan hydrochloride (USAN)
	D03878	Dizocilpine maleate (USAN)	NMDA Receptor antagonist	Oral	Neurodegenrative disorders	Grin1, Grin2a, Grin2b, Grin2c, Grin2d	Preclinical
	D02537	Dronedarone (INN)	Adrenergic receptor antagonist	Oral	Arrhythmia	Cacna1c, Cacna1d, Cacna1f, Cacna1s, Arda1a, Arda1b, Arda1d, Ardb1	Approved
	D03914	Dronedarone hydrochloride (USAN)
	D04050	Ertiprotafib (USAN/INN)	PTP1B inhiibtor and PPAR agonist	Oral	Type 2 diabetes mellitus	Ikbkb	Preclinical
	D07283	Esketamine (INN)	NMDA Receptor antagonist	Nasal	Depression, anaesthetic	Grin1, Grin2a, Grin2b, Grin2c, Grin2d	Approved
	D10627	Esketamine hydrochloride (USAN)
	D00316	Etretinate (JAN/USAN/INN); Tegison (TN)	Retinoic acid receptor agonist	Oral	Psoriasis	Rarb, Rxrb, Rxrg	Withdrawn
	D00536	Felbamate (USAN/INN); Felbatol (TN)	GABA receptor inhibitor	Oral	Epilepsy	Grin1, Grin2a, Grin2b, Grin2c, Grin2d. Grin3a, Grin3b	Approved
	D04308	Gavestinel (USAN/INN)	NMDA Receptor antagonist	Oral	Stroke	Grin1, Grin2a, Grin2b, Grin2c, Grin2d	Phase 3
	D00085	Insulin (JAN/USP)	Recombinant insulin protein	Intravenous and subcutaneous injections	Type 1 and 2 Diabetes mellitus	Insr	Approved
	D04475	Insulin aspart (genetical recombination) (JAN)
	D09727	Insulin degludec (genetical recombination) (JAN)
	D04539	Insulin detemir (genetical recombination) (JAN)
	D03250	Insulin glargine (genetical recombination) (JAN)
	D04540	Insulin glulisine (genetical recombination) (JAN)
	D03230	Insulin human (genetical recombination) (JP16)
	D04542	Insulin human zinc (USP)
	D04543	Insulin human zinc, extended (USP)
	D04541	Insulin human, isophane (USP)
	D04544	Insulin I 125 (USAN)
	D04545	Insulin I 131 (USAN)
	D08080	Insulin injection, biphasic isophane (BAN)
	D04477	Insulin lispro (genetical recombination) (JAN)
	D10473	Insulin peglispro (USAN/INN)
	D04551	Insulin zinc (USP)
	D04549	Insulin zinc, extended (USP)
	D04550	Insulin zinc, prompt (USP)
	D04546	Insulin, dalanated (USAN)
	D04548	Insulin, neutral (USAN)
	D04547	Isophane insulin injection (aqueous suspension) (JAN)
	D08098	Ketamine (INN)	NMDA Receptor antagonist	Intravenous and intramuscular injections	Anasthesia	Grin1, Grin2a, Grin2b, Grin2c, Grin2d	Approved
	D00711	Ketamine hydrochloride (JP16/USP)
	D09917	Latrepirdine (USAN/INN)	Non-selective antihistamine	Oral	Alzheimers and Huntingtons	Grin1, Grin2a, Grin2b, Grin2c, Grin2d	Phase 3
	D09918	Latrepirdine dihydrochloride (USAN)
	D08121	Levomethadone (INN)	Opioid receptor agonist	Oral	Opioid dependency and pain management	Grin1, Grin2a, Grin2b, Grin2c, Grin2d, Oprm1	Approved
	D08122	Levomethadone hydrochloride
	D04728	Licostinel (USAN/INN)	NMDA Receptor antagonist	Intravenous injections	Stroke	Grin1, Grin2a, Grin2b, Grin2c, Grin2d	Phase 1
	D08174	Memantine (INN)	NMDA Receptor antagonist	Oral	Alzheimers disease	Grin1, Grin2a, Grin2b, Grin2c, Grin2d	Approved
	D04905	Memantine hydrochloride (JAN/USAN)
	D08195	Methadone (BAN)	Opioid receptor agonist	Oral	Opioid dependency and pain management	Grin1, Grin2a, Grin2b, Grin2c, Grin2d, Oprm1	Approved
	D02102	Methadone hydrochloride (JAN/USP)
	D01171	Monatepil maleate (JAN/USAN)	Calcium antagonist	Oral	Angina and hypertension	Cacna1c, Cacna1d, Cacna1f, Cacna1s	Preclinical
	D05145	Neramexane mesylate (USAN)	NMDA Receptor antagonist	Oral	Alzheimers disease	Grin1, Grin2a, Grin2b, Grin2c, Grin2d	Phase 3
	D08305	Orphenadrine (INN)	Anticholinergic, histamine H1 receptor and NMDA receptor inhibitor	Oral, intramuscular and intravenous injections	Parkinsons and skeletal muscle relaxant	Chrm1, Chrm2, Chrm3, Chrm4, Chrm5, Grin1, Grin2a, Grin2b, Grin2c, Grin2d, Grin3a, Grin3b, Hrh1	Approved
	D00774	Orphenadrine citrate (USP)
	D02599	Orphenadrine hydrochloride
	D08340	Perhexiline (INN)	Vasodialtor and calcium channel blocker	Oral	Angina, hypertrophic cardiomyopathy	Cacna1c, Cacna1d, Cacna1f, Cacna1s	Phase 3
	D05442	Perhexiline maleate (USAN)
	D05447	Perzinfotel (USAN/INN)	NMDA Receptor antagonist	Oral	Diabetic mellitus and neuropathy	Grin1, Grin2a, Grin2b, Grin2c, Grin2d	Phase 2
	D05453	Phencyclidine hydrochloride (USAN)	NMDA Receptor antagonist	Oral	Anasthesia	Grin1, Grin2a, Grin2b, Grin2c, Grin2d	Withdrawn
	D05622	Proinsulin human (USAN)	Recombinant proinsulin protein	Intravenous and subcutaneous injections	Type 1 diabetes mellitus	Insr	Phase 2
	D05714	Remacemide hydrochloride (USAN)	NMDA Receptor antagonist	Oral and intravenous injection	Stroke and neurodegenerative diseases	Grin1, Grin2a, Grin2b, Grin2c, Grin2d	Phase 3
	D11340	Rislenemdaz (USAN)	NMDA Receptor antagonist	Oral	Parkinsons and depression	Grn2b	Phase 2
	D02410	Selfotel (USAN/INN)	NMDA Receptor antagonist	Intravenous injection	Stroke	Grin1, Grin2a, Grin2b, Grin2c, Grin2d	Withdrawn
	D01132	Tazarotene (JAN/USAN/INN); Avage (TN); Fabior (TN); Tazorac (TN)	Retinoic acid receptor agonist	Topical	Acne	Rarb, Rxrb, Rxrg	Approved
	D08596	Tiletamine (INN)	NMDA Receptor antagonist	Intramuscular injection	Anasthesia	Grin1, Grin2a, Grin2b, Grin2c, Grin2d	Approved
	D06146	Tiletamine hydrochloride (USP)
	D06204	Traxoprodil mesylate (USAN)	NMDA Receptor antagonist	Intravenous injections	Parkinsons	Grn2b	Phase 2
	D11414	Troriluzole (USAN)	Glutamate modulator	Oral and intravenous injections	Spinocerebellar ataxia and alzheimers disease	Gria1, Gria2, Gria3, Gria4, Grik1, Grik2, Grik3, Grik4, Grik5, Grin1, Grin2a Grin2b, Grin2c, Grin2d	Phase 3
4	D08845	Aleglitazar (USAN)	PPAR agonist	Oral	Type 2 diabetes mellitus	Ppara, Pparg	Phase 3
	D09579	Arhalofenate (USAN/INN)	PPAR agonist	Oral	Type 2 diabetes mellitus	Pparg	Phase 3
	D03493	Ciglitazone (USAN/INN)	PPAR agonist	Oral	Type 2 diabetes mellitus	Pparg	Phase 2
	D03517	Cipemastat (USAN/INN); Trocade (TN)	Matrix metalloproteinase inhibitor	Oral	Rheumatoid arthritis	Mmp2, Mmp9	Withdrawn
	D11397	Darvadstrocel (INN); Alofisel (TN)	Stem cell therapy	Fistula injections	Chrons disease	Ifng	Approved
	D03941	Edaglitazone sodium (USAN)	PPAR gamma agonist	Oral	Type 2 diabetes mellitus	Pparg	Phase 2
	D09711	Efungumab (USAN/INN)	Antifunal monoclonal antibody	Intravenous injection	C. albicans infection	Hsp90ab1, Hsp90aa1	Phase 2
	D03996	Englitazone sodium (USAN)	PPAR gamma agonist	Oral	Type 2 diabetes mellitus	Pparg	Preclinical
	D04132	Farglitazar (USAN/INN)	PPAR gamma agonist	Oral	Type 2 diabetes mellitus	Pparg	Withdrawn
	D04242	Fontolizumab (USAN/INN)	Anti-IFN-gamma monoclonal antibody	Intravenous injection	Chrons disease and rheumatoid arthritis	Ifng	Phase 2
	D04411	Halofenate (USAN/INN)	PPAR Gamma modulator	Oral	Type 2 diabetes mellitus and dyslipidemia	Pparg	Investigational
	D09350	Indeglitazar (USAN)	PPAR agonist	Oral	Type 2 diabetes mellitus	Ppara, Ppard, Pprarg	Phase 2
	D07097	Isometheptene mucate (USP)	Alpha-1a adrenergic receptor agonist	Oral	Migraines	Ardra1a, Slc18a1, Slc18a2	Approved
	D00348	Isotretinoin (USP); Absorica (TN); Accutane (TN); Sotret (TN)	Retinoic acid receptor agonist	Oral and topical	Acne	Rarb, Rxrb, Rxrg	Approved
	D04636	Isotretinoin anisatil (USAN)
	D05030	Mifobate (USAN/INN)	PPAR antagonist	Oral	Type 2 diabetes mellitus	Pparg	Phase 2
	D05091	Muraglitazar (USAN/INN)	PPAR agonist	Oral	Type 2 diabetes mellitus and dyslipidemia	Ppara, Pparg	Phase 3
	D05150	Netoglitazone (USAN/INN)	PPAR agonist	Oral	Type 2 diabetes mellitus	Pparg	Phase 2
	D05397	Peliglitazar (USAN)	PPAR agonist	Oral	Type 2 diabetes mellitus	Ppara, Pparg	Phase 2
	D08378	Pioglitazone (INN)	PPAR agonist	Oral	Type 2 diabetes mellitus	Pparg	Approved
	D00945	Pioglitazone hydrochloride (JP16/USP)
	D08441	Propiverine (INN)	Muscarinic acetylcholine receptor inhibitor	Oral	Overactive urinary bladder	Chrm1, Chrm2, Chrm3, Chrm4, Chrm5	Approved
	D01007	Propiverine hydrochloride (JP16)
	D01971	Reglitazar (JAN/INN)	PPAR agonist	Oral	Type 2 diabetes mellitus	Pparg	Phase 2
	D01621	Retinol acetate (JP16)	Retinoic acid receptor agonist	Oral and topical	Acne, vitamin A deficiency	Rarb, Rxrb, Rxrg	Approved
	D00164	Retinol palmitate (JP16); Aquasol A (TN)
	D08477	Retinol propionate; Microvit a dlc [veterinary] (TN)
	D05739	Rivoglitazone (USAN/INN)	PPAR gamma agonist	Oral	Type 2 diabetes mellitus	Pparg	Phase 3
	D08491	Rosiglitazone (INN)	PPAR gamma agonist	Oral	Type 2 diabetes mellitus	Pparg	Approved
	D00596	Rosiglitazone maleate (JAN/USAN)
	D11256	Seladelpar (USAN/INN)	PPAR delta agonist	Oral	Dyslipidemia, metabolic syndrome and type 2 diabetes mellitus	Pparg	Phase 3
	D11257	Seladelpar lysine (USAN); Seladelpar lysine dihydrate
	D09669	Siltuximab (USAN/INN)	Anti-IL6 monoclonal antibody	Intravenous injection	Catleman's disease	Il6	Phase 3
	D10080	Sirukumab (USAN)	Anti-IL6 monoclonal antibody	Intravenous injection	Rheumatoid arthritis	Il6	Phase 3
	D06647	Sodelglitazar (USAN)	PPAR agonist	Oral	Type 2 diabetes mellitus	Ppara, Ppard, Pprarg	Phase 2
	D01274	Tesaglitazar (JAN/USAN/INN)	PPAR agonist	Oral	Type 2 diabetes mellitus	Ppara, Pparg	Phase 3
	D00537	Topiramate (JAN/USAN/INN)	AMPA receptor antagonist	Oral	Epilepsy	Cacna1c, Cacna1d, Gria1, Gria2, Gria3, Gria4	Approved
	D00395	Troglitazone (JAN/USAN/INN)	PPAR gamma agonist	Oral	Type 2 diabetes mellitus	Pparg	Withdrawn
	D06543	Vitamin A (USP); Retinol; Vitamin A1; Aquasol A (TN)	Retinoic acid receptor agonist	Oral	Vitamin A deficiency	Rarb, Rxrb, Rxrg	Approved
