## Supplementary Table 10 for "A transcriptomics-based drug repositioning approach to identify drugs with similar activities for the treatment of muscle pathologies in spinal muscular atrophy (SMA) models"

### Sheet: Sheet1
	symbol	entrez	logfc	adjpv	cDE	cDE_p	cAll	pv_comb_p_fdr	pv_p_fdr	pv_zscore_fdr	zscore
	Lep	16846	3.20691	1e-06	19	8	67	1	1	0.269803	-0.894427
	Mcm6	17219	2.13093	1.36e-05	3	2	7	1	1	0.350143	0.57735
	Ret	19713	1.90852	1e-06	6	2	23	1	1	0.294399	-0.816497
	Lin28a	83557	1.85062	0.00307659	3	3	4	1	1	0.23165	1.73205
	Kl	16591	1.84569	0.00117322	4	3	7	1	1	0.23165	1
	E2f2	242705	1.8342	1.14e-06	8	7	23	1	1	0.23165	1.26491
	Ar	11835	1.82724	0.000512509	8	4	26	1	1	0.5	0
	Calm1	12313	1.81889	1e-06	2	2	15	1	1	0.23165	1.41421
	Pclaf	68026	1.76573	0.00143898	4	2	12	1	1	0.5	0
	Ccl2	20296	1.68365	0.00866102	2	2	16	1	1	0.23165	1.41421
	Esr1	13982	1.67894	0.000135252	19	5	59	1	1	0.23165	-2.06474
	Mcm2	17216	1.59924	1.63e-06	3	2	7	1	1	0.350143	0.57735
	Ska2	66140	1.59495	0.000389747	8	7	67	1	1	0.23165	2.12132
	Cdkn2c	12580	1.50233	0.000344273	2	2	6	1	1	0.350143	0.57735
	Tnfaip3	21929	1.49744	1.16e-06	3	3	16	1	1	0.392125	0.447214
	Tbx21	57765	1.47343	0.0127627	2	2	9	1	1	0.350143	0.57735
	Casp3	12367	1.46627	0.000127792	11	3	45	1	1	0.23165	-1.50756
	Ccne1	12447	1.44716	0.00105005	6	3	14	1	1	0.5	0
	Chek1	12649	1.39163	0.0254983	2	2	16	1	1	0.23165	1.41421
	Birc5	11799	1.37159	0.00413601	9	7	74	1	1	0.23165	1.66667
	Cenpf	108000	1.29657	0.0283924	8	7	67	1	1	0.23165	2.12132
	Itgb3bp	67733	1.29346	0.00110136	8	7	67	1	1	0.23165	2.12132
	Socs1	12703	1.28785	0.017726	7	6	25	1	1	0.23165	1.88982
	Nfyb	18045	1.26463	1e-06	4	4	19	1	1	0.23165	1.34164
	Ccna2	12428	1.26345	0.0162954	8	4	28	1	1	0.5	0
	Il15	16168	1.26193	0.00320152	6	2	22	1	1	0.294399	-0.816497
	Retn	57264	1.22966	0.0172165	5	2	14	1	1	0.392125	-0.447214
	Spc25	66442	1.22901	0.0283298	8	7	68	1	1	0.23165	2.12132
	E2f1	13555	1.22006	0.00366688	20	14	52	1	1	0.23165	1.04257
	Mis12	67139	1.14148	0.000626932	8	7	68	1	1	0.23165	2.12132
	Ccnd1	12443	1.09726	4.67e-06	6	5	11	1	1	0.443805	-0.301511
	Cxcl12	20315	1.08044	1e-06	14	5	42	1	1	0.23165	-1.06904
	Cav1	12389	1.07265	1e-06	8	4	25	1	1	0.350143	-0.632456
	Tle4	21888	0.943126	1e-06	2	2	9	1	1	0.350143	0.57735
	Rhoq	104215	0.922089	1e-06	2	2	17	1	1	0.23165	1.41421
	Kdr	16542	0.908238	0.001498	7	2	34	1	1	0.23165	-1.13389
	Camk2a	12322	0.888383	4.2e-06	5	3	17	1	1	0.392125	0.447214
	Socs5	56468	0.87661	0.001011	2	2	6	1	1	0.23165	1.41421
	Traf2	22030	0.817068	0.000803138	3	2	39	1	1	0.350143	0.57735
	Crem	12916	0.807677	0.00666679	9	5	16	1	1	0.43203	0.333333
	Mef2c	17260	0.802146	0.000958899	4	2	17	1	1	0.5	0
	Egf	13645	0.770465	0.0139842	16	6	64	1	1	0.23165	-1.21268
	Adam17	11491	0.738053	0.00101141	3	2	12	1	1	0.350143	0.57735
	Kras	16653	0.725786	0.00163396	13	6	51	1	1	0.31047	-0.774597
	Rpa3	68240	0.719057	0.0290385	3	2	7	1	1	0.350143	0.57735
	Xpo1	103573	0.716707	0.000390225	17	10	98	1	1	0.32996	0.727607
	Hras	15461	0.708915	0.000905781	20	11	64	1	1	0.5	0
	Fgf1	14164	0.679594	0.0434652	6	3	23	1	1	0.5	0
	Hdac1	433759	0.664525	0.0325396	10	3	27	1	1	0.23165	-1.26491
	Srf	20807	0.647075	0.0151424	5	3	8	1	1	0.416051	-0.377964
	Ets1	23871	0.645746	0.029634	6	4	21	1	1	0.294399	0.816497
	Creb1	12912	0.630326	0.00359052	19	7	37	1	1	0.23165	-1.34164
	Ppp2r5a	226849	0.605629	4.39e-05	9	7	74	1	1	0.23165	1.66667
	Rab8a	17274	0.583571	0.00328091	2	2	11	1	1	0.23165	1.41421
	Ranbp1	19385	0.572766	0.0122354	3	2	14	1	1	0.350143	0.57735
	Camk2d	108058	0.55406	0.0216208	6	3	16	1	1	0.5	0
	Cdkn1c	12577	0.549079	0.00518954	3	2	4	1	1	0.5	0
	Gtf2f1	98053	0.509663	0.0176902	2	2	12	1	1	0.5	0
	Rangap1	19387	0.501775	0.00848809	12	11	76	1	1	0.23165	2.88675
	Mapre1	13589	0.444671	0.00455789	9	8	72	1	1	0.23165	2.33333
	Ctnnb1	12387	0.436138	0.00537025	16	9	84	1	1	0.5	0
	Grb2	14784	0.428551	0.0368657	11	5	36	1	1	0.443805	-0.301511
	Sec13	110379	0.418947	0.027563	9	8	67	1	1	0.23165	2.33333
	Ywhab	54401	0.390451	0.0358397	8	3	45	1	1	0.23165	-1
	Wdtc1	230796	-0.364899	0.0221873	10	5	32	1	1	0.5	0
	Raf1	110157	-0.36798	0.0444061	6	4	24	1	1	0.43203	-0.333333
	Ppard	19015	-0.407238	0.0453284	6	5	20	1	1	0.43203	0.333333
	Nup50	18141	-0.435097	0.047748	10	4	51	1	1	0.350143	-0.632456
	Max	17187	-0.461082	0.0293751	36	20	112	1	1	0.385197	0.493197
	Arnt	11863	-0.521506	0.00306611	25	8	63	1	1	0.23165	-1.8
	Maz	17188	-0.523062	0.0176569	2	2	3	1	1	0.23165	1.41421
	Rps27	57294	-0.560312	0.0232634	9	8	67	1	1	0.23165	2.33333
	E2f4	104394	-0.560336	0.0171552	5	3	13	1	1	0.416051	-0.377964
	Lmo4	16911	-0.60073	0.0102127	4	2	15	1	1	0.392125	-0.447214
	Nup188	227699	-0.617586	0.0182596	9	4	51	1	1	0.43203	-0.333333
	Nup88	19069	-0.641884	0.000314048	9	4	51	1	1	0.43203	-0.333333
	Ralbp1	19765	-0.655816	0.000271845	4	2	11	1	1	0.5	0
	Tnfrsf1a	21937	-0.661096	0.00316895	4	3	33	1	1	0.23165	1
	Lin54	231506	-0.670631	0.0181801	4	2	8	1	1	0.5	0
	Clip1	56430	-0.672575	1.73e-05	8	8	68	1	1	0.23165	2.82843
	Mcm7	17220	-0.682949	0.00224616	3	2	12	1	1	0.350143	0.57735
	Foxo4	54601	-0.6847	0.000581793	5	2	13	1	1	0.294399	-0.816497
	Orc2	18393	-0.689232	0.000385216	3	2	7	1	1	0.350143	0.57735
	Tgfbr1	21812	-0.691753	0.0290734	7	2	25	1	1	0.23165	-1.13389
	Mef2d	17261	-0.705689	4.81e-05	2	2	6	1	1	0.23165	1.41421
	Pkn1	320795	-0.71461	1.89e-05	2	2	6	1	1	0.23165	1.41421
	Hsp90ab1	15516	-0.726749	1e-06	5	4	22	1	1	0.23165	1.34164
	Rb1	19645	-0.767066	0.000995675	8	4	29	1	1	0.5	0
	Smad4	17128	-0.788165	1e-06	15	7	42	1	1	0.350143	-0.654654
	Atrip	235610	-0.788835	0.000171527	4	3	12	1	1	0.23165	1
	Ccne2	12448	-0.789233	0.0104933	3	2	5	1	1	0.350143	0.57735
	Tpr	108989	-0.797137	2.08e-06	10	5	58	1	1	0.5	0
	Smg1	233789	-0.799327	0.0379188	2	2	3	1	1	0.5	0
	Cast	12380	-0.803246	4.01e-05	3	3	9	1	1	0.23165	1.73205
	Klf4	16600	-0.808116	0.00409394	7	5	17	1	1	0.23165	1.13389
	Sirt1	93759	-0.818704	0.000967238	13	7	37	1	1	0.5	0
	Zbtb7a	16969	-0.832175	1.13e-05	2	2	4	1	1	0.23165	1.41421
	Ptpn1	19246	-0.874269	0.000487531	8	5	23	1	1	0.335159	0.707107
	Stat3	20848	-0.877436	3.75e-05	25	16	70	1	1	0.421399	0.365148
	Junb	16477	-0.895454	0.00126646	4	3	12	1	1	0.392125	0.447214
	Eps15l1	13859	-0.922581	1.12e-06	4	3	17	1	1	0.23165	1
	Cdkn1a	12575	-0.926539	0.00225502	14	7	37	1	1	0.382492	-0.5
	Fos	14281	-0.926689	0.0106905	19	7	53	1	1	0.23165	-1.14708
	Ehmt2	110147	-0.94313	1e-06	5	2	13	1	1	0.392125	-0.447214
	Atf2	11909	-0.948356	1e-06	11	7	26	1	1	0.266327	0.904534
	Bdnf	12064	-0.954969	0.0100077	6	2	31	1	1	0.294399	-0.816497
	Crebbp	12914	-1.00309	1.26e-05	30	12	75	1	1	0.23165	-1.5667
	Crtc2	74343	-1.02397	5.79e-05	2	2	6	1	1	0.23165	1.41421
	Insr	16337	-1.03479	1e-06	10	6	26	1	1	0.453369	-0.27735
	Tcf7l1	21415	-1.03592	9.01e-05	2	2	10	1	1	0.350143	0.57735
	Srebf1	20787	-1.04576	0.00117647	9	6	21	1	1	0.443805	0.301511
	Mtor	56717	-1.11903	1.68e-06	13	6	47	1	1	0.31047	-0.774597
	Csnk2a2	13000	-1.16281	1e-06	4	3	8	1	1	0.23165	1
	Ctgf	14219	-1.16556	1e-06	6	3	10	1	1	0.5	0
	Trim28	21849	-1.24134	1e-06	4	3	11	1	1	0.23165	1
	Egfr	13649	-1.25179	3.56e-06	16	7	66	1	1	0.32996	-0.727607
	Igf1r	16001	-1.27471	1e-06	9	4	26	1	1	0.266327	-0.904534
	S1pr1	13609	-1.33708	1e-06	3	2	22	1	1	0.350143	0.57735
	Hgs	15239	-1.38956	1e-06	4	2	12	1	1	0.5	0
	Fzd5	14367	-1.39302	0.00146868	3	2	11	1	1	0.5	0
	Ppara	19013	-1.40022	0.000195004	12	6	29	1	1	0.23165	-1.21268
	Mapk13	26415	-1.45546	0.0151641	5	3	12	1	1	0.392125	0.447214
	Smad7	17131	-1.47785	1.21e-05	5	3	22	1	1	0.5	0
	Jup	16480	-1.66628	1e-06	4	3	30	1	1	0.392125	0.447214
	Edn1	13614	-1.66692	4.55e-05	17	9	62	1	1	0.467723	0.242536
	Pik3r1	18708	-1.69451	1e-06	11	5	39	1	1	0.443805	-0.301511
	Foxo3	56484	-1.7384	1e-06	14	4	35	1	1	0.23165	-1.80739
	Arfgap3	66251	-1.80584	1e-06	4	2	9	1	1	0.5	0
	Klf15	66277	-2.07387	1e-06	3	2	4	1	1	0.350143	0.57735
	Foxo1	56458	-2.25219	1e-06	15	5	45	1	1	0.23165	-1.5
	Npas2	18143	-2.36388	1e-06	7	3	12	1	1	0.416051	-0.377964
	Tfdp2	211586	-2.46761	1e-06	18	14	44	1	1	0.23165	1.04257
	Ddit4	74747	-3.40201	1e-06	2	2	10	1	1	0.23165	1.41421
	Il6ra	16194	-3.64819	1e-06	4	2	23	1	1	0.392125	-0.447214
