## Supplementary Table 11 for "A transcriptomics-based drug repositioning approach to identify drugs with similar activities for the treatment of muscle pathologies in spinal muscular atrophy (SMA) models"

### Sheet: Sheet1
search_term	match_term	match_type	gene	drug	interaction_types	sources	pmids
ADK	ADK	Definite	ADK	RIBAVIRIN	activator	DrugBank	15917509|17379518
CREB1	CREB1	Definite	CREB1	ADENOSINE PHOSPHATE	activator	DrugBank	17300755|17083486|17122581|17324065|16879221
AMHR2	AMHR2	Definite	AMHR2	TRANEXAMIC ACID	agonist	GuideToPharmacologyInteractions
AR	AR	Definite	AR	LEVONORGESTREL	agonist	DrugBank	14672731|19836445|3139361|19833195
AR	AR	Definite	AR	OXANDROLONE	agonist	TdgClinicalTrial|ChemblInteractions|TEND|DrugBank|TTD	15219414|17364004|11752352|20230007|11392377
AR	AR	Definite	AR	NANDROLONE PHENPROPIONATE	agonist	ChemblInteractions|DrugBank	12760377|17405825|14761877|11752352|14619588|14663936
AR	AR	Definite	AR	FLUOXYMESTERONE	agonist	TdgClinicalTrial|GuideToPharmacologyInteractions|ChemblInteractions|TEND|DrugBank|TTD	8119180|6439037|2521824|17023534|11752352|10077001
AR	AR	Definite	AR	DANAZOL	agonist	ChemblInteractions|DrugBank	9593936|2404115|2486535|10882672|18061638
AR	AR	Definite	AR	TESTOSTERONE PROPIONATE	agonist	GuideToPharmacologyInteractions|ChemblInteractions|DrugBank	17086931|17084172|17128417|17322500|17202804|12604714
AR	AR	Definite	AR	BOLDENONE UNDECYLENATE	agonist	DrugBank	17386710|17139284|17016423
AR	AR	Definite	AR	PRASTERONE	agonist	TdgClinicalTrial|DrugBank	15994348
AR	AR	Definite	AR	METHYLTESTOSTERONE	agonist	TdgClinicalTrial|GuideToPharmacologyInteractions|ChemblInteractions|DrugBank	17086931|17084172|17128417|17322500|17202804|11752352
AR	AR	Definite	AR	NANDROLONE DECANOATE	agonist	ChemblInteractions|DrugBank	18809391
AR	AR	Definite	AR	NORGESTREL	agonist	DrugBank	3139361
AR	AR	Definite	AR	ESCULIN	agonist	DrugBank
AR	AR	Definite	AR	NANDROLONE	agonist	TdgClinicalTrial|GuideToPharmacologyInteractions|TEND|TTD
AR	AR	Definite	AR	TESTOSTERONE	agonist	TdgClinicalTrial|ChemblInteractions|TEND|TTD
AR	AR	Definite	AR	CHEMBL125236	agonist	GuideToPharmacologyInteractions|DrugBank	10592235
AR	AR	Definite	AR	DROMOSTANOLONE PROPIONATE	agonist	GuideToPharmacologyInteractions|ChemblInteractions
AR	AR	Definite	AR	ETHYLESTRENOL	agonist	GuideToPharmacologyInteractions|ChemblInteractions
AR	AR	Definite	AR	METRIBOLONE	agonist	GuideToPharmacologyInteractions|DrugBank	10592235
AR	AR	Definite	AR	MIBOLERONE	agonist	GuideToPharmacologyInteractions
AR	AR	Definite	AR	TESTOSTERONE CYPIONATE	agonist	ChemblInteractions
AR	AR	Definite	AR	TESTOSTERONE UNDECANOATE	agonist	ChemblInteractions
AR	AR	Definite	AR	CR 1447	agonist	ChemblInteractions
AR	AR	Definite	AR	STANOZOLOL	agonist	ChemblInteractions
AR	AR	Definite	AR	TESTOSTERONE ENANTHATE	agonist	ChemblInteractions
CNR1	CNR1	Definite	CNR1	DRONABINOL	agonist	TdgClinicalTrial|ChemblInteractions|TEND|DrugBank|TTD	12686391|11204352|11752352|17139284|17016423
CNR1	CNR1	Definite	CNR1	PROTRIPTYLINE	agonist	GuideToPharmacologyInteractions
CNR1	CNR1	Definite	CNR1	CP-55940	agonist	GuideToPharmacologyInteractions
CNR1	CNR1	Definite	CNR1	CHEMBL283206	agonist	GuideToPharmacologyInteractions
CNR1	CNR1	Definite	CNR1	WIN-552122	agonist	GuideToPharmacologyInteractions
CNR1	CNR1	Definite	CNR1	ANANDAMIDE	agonist	GuideToPharmacologyInteractions
CNR1	CNR1	Definite	CNR1	CANNABINOL	agonist	GuideToPharmacologyInteractions
CNR1	CNR1	Definite	CNR1	NONABINE	agonist	ChemblInteractions
CNR1	CNR1	Definite	CNR1	CHEMBL2153670	agonist	TTD
CNR1	CNR1	Definite	CNR1	SAD448	agonist	ChemblInteractions
CRHR2	CRHR2	Definite	CRHR2	SAUVAGINE	agonist	GuideToPharmacologyInteractions
CRHR2	CRHR2	Definite	CRHR2	CHEMBL1236539	agonist	GuideToPharmacologyInteractions
ESR1	ESR1	Definite	ESR1	DIARYLPROPIONITRILE	agonist	GuideToPharmacologyInteractions
ESR1	ESR1	Definite	ESR1	DIETHYLSTILBESTROL	agonist	TdgClinicalTrial|GuideToPharmacologyInteractions|ChemblInteractions|TEND|DrugBank|TTD	17320868|17317669|17308373|17306201|11752352|20387803|17314305
ESR1	ESR1	Definite	ESR1	ESTROGENS, CONJUGATED	agonist	TdgClinicalTrial|ChemblInteractions|TEND|DrugBank	16985877|16982590|16876190|16884174|16955786
ESR1	ESR1	Definite	ESR1	ETONOGESTREL	agonist	TdgClinicalTrial|TEND|DrugBank	17139284|17016423
ESR1	ESR1	Definite	ESR1	DESOGESTREL	agonist	TdgClinicalTrial|TEND|DrugBank	10836199|7750284|2175153
ESR1	ESR1	Definite	ESR1	PROGESTERONE	agonist	TdgClinicalTrial|TEND|DrugBank	17103262|17203775|17118173|17341305|17415709
ESR1	ESR1	Definite	ESR1	MEDROXYPROGESTERONE ACETATE	agonist	PharmGKB|DrugBank	17094978|17103262|17203775|17118173|17415709
ESR1	ESR1	Definite	ESR1	ESTRONE	agonist	TdgClinicalTrial|GuideToPharmacologyInteractions|ChemblInteractions|TEND|DrugBank|TTD	2011412|12547192|11752352
ESR1	ESR1	Definite	ESR1	DIENESTROL	agonist	TdgClinicalTrial|ChemblInteractions|TEND|DrugBank|TTD	15276617|3622377|9048584|9558716|11752352|3334987|18976723
ESR1	ESR1	Definite	ESR1	NORGESTIMATE	agonist	TdgClinicalTrial|TEND|DrugBank	14672731|2175153|14670645
ESR1	ESR1	Definite	ESR1	ETHINYL ESTRADIOL	agonist	TdgClinicalTrial|GuideToPharmacologyInteractions|ChemblInteractions|TEND|DrugBank|TTD	17124377|19434891|17095591|17138652|19237207|11752352|17125913|17142999
ESR1	ESR1	Definite	ESR1	ESTRAMUSTINE	agonist	DrugBank	3989343|7703721|3314674|6364362
ESR1	ESR1	Definite	ESR1	ESTRIOL	agonist	TdgClinicalTrial|GuideToPharmacologyInteractions|TEND|DrugBank|TTD	2011412|11752352
ESR1	ESR1	Definite	ESR1	PRINABEREL	agonist	GuideToPharmacologyInteractions
ESR1	ESR1	Definite	ESR1	PROPYLPYRAZOLETRIOL	agonist	GuideToPharmacologyInteractions
ESR1	ESR1	Definite	ESR1	CHEMBL282489	agonist	GuideToPharmacologyInteractions
ESR1	ESR1	Definite	ESR1	CHEMBL188528	agonist	GuideToPharmacologyInteractions
ESR1	ESR1	Definite	ESR1	MESTRANOL	agonist	TdgClinicalTrial|ChemblInteractions|TEND|DrugBank|TTD	20497523|20524981|11752352
ESR1	ESR1	Definite	ESR1	ALLYLESTRENOL	agonist	DrugBank	8820988|17103262|17203775|17118173|17341305|17415709
ESR1	ESR1	Definite	ESR1	ESTROPIPATE	agonist	ChemblInteractions|DrugBank	17138652|2011412|11752352|17125913
ESR1	ESR1	Definite	ESR1	TIBOLONE	agonist	DrugBank	19464167
ESR1	ESR1	Definite	ESR1	ESTRADIOL	agonist	TdgClinicalTrial|ChemblInteractions|TEND|TTD
ESR1	ESR1	Definite	ESR1	GTx-758	agonist	ChemblInteractions
ESR1	ESR1	Definite	ESR1	ESTRADIOL VALERATE	agonist	ChemblInteractions
ESR1	ESR1	Definite	ESR1	ESTRADIOL CYPIONATE	agonist	ChemblInteractions
ESR1	ESR1	Definite	ESR1	ESTROGENS, ESTERIFIED	agonist	ChemblInteractions
ESR1	ESR1	Definite	ESR1	DIETHYLSTILBESTROL DIPHOSPHATE	agonist	ChemblInteractions
ESR1	ESR1	Definite	ESR1	ESTRADIOL ACETATE (CHEMBL1200430)	agonist	ChemblInteractions
ESR1	ESR1	Definite	ESR1	POLYESTRADIOL PHOSPHATE	agonist	ChemblInteractions
ESR1	ESR1	Definite	ESR1	MK-6913	agonist	TdgClinicalTrial|ChemblInteractions
KDR	KDR	Definite	KDR	TELBERMIN	agonist	ChemblInteractions
AR	AR	Definite	AR	OXYMETHOLONE	agonist|activator	ChemblInteractions|DrugBank	16633980
CRHR2	CRHR2	Definite	CRHR2	WORTMANNIN	agonist|antagonist	TdgClinicalTrial|GuideToPharmacologyInteractions|TTD
ESR1	ESR1	Definite	ESR1	AFIMOXIFENE (CHEMBL489)	agonist|antagonist	TdgClinicalTrial|GuideToPharmacologyInteractions
ESR1	ESR1	Definite	ESR1	TAMOXIFEN	agonist|antagonist	ClearityFoundationBiomarkers|TdgClinicalTrial|ClearityFoundationClinicalTrial|GuideToPharmacologyInteractions|CGI|CIViC|TEND|DrugBank|TTD|FDA	24398047|24185512|20512796|11906441|2011412|24185510|11752352
ESR1	ESR1	Definite	ESR1	DANAZOL	agonist|antagonist	TdgClinicalTrial|TEND|DrugBank|TTD	7540578|4039467|11752352|2326286
ESR1	ESR1	Definite	ESR1	RALOXIFENE	agonist|antagonist|modulator	TdgClinicalTrial|GuideToPharmacologyInteractions|TEND|TTD
ESR1	ESR1	Definite	ESR1	OSPEMIFENE	agonist|antagonist|modulator	TdgClinicalTrial|ChemblInteractions|DrugBank|TTD	15255284|16153821
AR	AR	Definite	AR	DROMOSTANOLONE	agonist|binder	TdgClinicalTrial|TEND|DrugBank|TTD	15351799|3758193|11752352
ESR1	ESR1	Definite	ESR1	CHLOROTRIANISENE	agonist|binder	TdgClinicalTrial|TEND|DrugBank|TTD	6872937|17236558|11752352|2307235
ESR1	ESR1	Definite	ESR1	LASOFOXIFENE	agonist|modulator	TdgClinicalTrial|GuideToPharmacologyInteractions|DrugBank|TTD
ESR1	ESR1	Definite	ESR1	QUINESTROL	agonist|modulator	TdgClinicalTrial|ChemblInteractions|TEND|DrugBank|TTD	11752352|17139284|17016423|21075131
CNR1	CNR1	Definite	CNR1	NABILONE	agonist|partial agonist	TdgClinicalTrial|GuideToPharmacologyInteractions|ChemblInteractions|TEND|DrugBank	11698062|8981483|10575283|11752352|8864542|17139494
CNR1	CNR1	Definite	CNR1	CANNABIDIOL	allosteric modulator	GuideToPharmacologyInteractions|ChemblInteractions
CNR1	CNR1	Definite	CNR1	DROPERIDOL	allosteric modulator	GuideToPharmacologyInteractions
CNR1	CNR1	Definite	CNR1	CHEMBL1553629	allosteric modulator	GuideToPharmacologyInteractions
ESR1	ESR1	Definite	ESR1	TRILOSTANE	allosteric modulator	DrugBank	16806905|17109615|12209583
ESR1	ESR1	Definite	ESR1	BAZEDOXIFENE	antagonist|agonist	TdgClinicalTrial|GuideToPharmacologyInteractions|DrugBank	15535430
CD28	CD28	Definite	CD28	LULIZUMAB PEGOL	antibody	GuideToPharmacologyInteractions
KDR	KDR	Definite	KDR	RAMUCIRUMAB	antibody|antagonist|inhibitor	TALC|MyCancerGenome|TdgClinicalTrial|CKB|GuideToPharmacologyInteractions|ChemblInteractions|DrugBank	20048182|2182794
BIRC5	BIRC5	Definite	BIRC5	GATAPARSEN (CHEMBL2219774)	antisense oligonucleotide	TALC|TdgClinicalTrial|DrugBank
AR	AR	Definite	AR	KETOCONAZOLE	binder	DrugBank	1526623
CXCL12	CXCL12	Definite	CXCL12	TINZAPARIN SODIUM	binder	DrugBank	18991783
ESR1	ESR1	Definite	ESR1	PRASTERONE	binder	DrugBank	15994348
ESR1	ESR1	Definite	ESR1	MITOTANE	binder	TTD
CLCN3	CLCN3	Definite	CLCN3	PHLORETIN	channel blocker	GuideToPharmacologyInteractions
SCLY	SCLY	Definite	SCLY	PYRIDOXAL PHOSPHATE	cofactor	DrugBank	10592235|17139284|17016423
EGF	EGF	Definite	EGF	Sucralfate	inducer	DrugBank	8578218|1957124|1970337
ESR1	ESR1	Definite	ESR1	ESTROGENS, CONJUGATED SYNTHETIC A	ligand|agonist	ChemblInteractions|DrugBank
ESR1	ESR1	Definite	ESR1	SYNTHETIC CONJUGATED ESTROGENS, B	ligand|agonist	ChemblInteractions|DrugBank
AR	AR	Definite	AR	ENOBOSARM	modulator	TALC|TdgClinicalTrial|ChemblInteractions
AR	AR	Definite	AR	HE3235	modulator	TdgClinicalTrial|ChemblInteractions
AR	AR	Definite	AR	GSK2849466	modulator	ChemblInteractions
AR	AR	Definite	AR	VK5211	modulator	TdgClinicalTrial|ChemblInteractions
AR	AR	Definite	AR	GLPG0492	modulator	TdgClinicalTrial|ChemblInteractions
AR	AR	Definite	AR	AZD3514	modulator	ChemblInteractions
AR	AR	Definite	AR	LGD-2941	modulator	TdgClinicalTrial|ChemblInteractions|DrugBank
AR	AR	Definite	AR	GSK2881078	modulator	ChemblInteractions
AR	AR	Definite	AR	LY2452473	modulator	ChemblInteractions
AR	AR	Definite	AR	MK-0773	modulator	ChemblInteractions
ESR1	ESR1	Definite	ESR1	TOREMIFENE	modulator	TdgClinicalTrial|TEND|DrugBank|TTD	12870885|16595024|11747628|17503894|18279543|17062721|11752352|15369444|16515478|16503765|16917142
ESR1	ESR1	Definite	ESR1	FISPEMIFENE	modulator	TdgClinicalTrial|ChemblInteractions
ESR1	ESR1	Definite	ESR1	LY2245461	modulator	ChemblInteractions
ESR1	ESR1	Definite	ESR1	IDOXIFENE	modulator	ChemblInteractions
ESR1	ESR1	Definite	ESR1	AFIMOXIFENE (CHEMBL10041)	modulator	ChemblInteractions
ESR1	ESR1	Definite	ESR1	DROLOXIFENE	modulator	ChemblInteractions
ESR1	ESR1	Definite	ESR1	ACOLBIFENE	modulator	ChemblInteractions
ESR1	ESR1	Definite	ESR1	TAMOXIFEN CITRATE	modulator	ChemblInteractions
ESR1	ESR1	Definite	ESR1	CLOMIPHENE CITRATE	modulator	ChemblInteractions
ESR1	ESR1	Definite	ESR1	TOREMIFENE CITRATE	modulator	ChemblInteractions
ESR1	ESR1	Definite	ESR1	BAZEDOXIFENE ACETATE	modulator	ChemblInteractions
ESR1	ESR1	Definite	ESR1	CHF4227	modulator	TdgClinicalTrial|ChemblInteractions|DrugBank
DNMT1	DNMT1	Definite	DNMT1	FLUCYTOSINE	other	DrugBank	17897676|17139284|17016423|8441637
ESR1	ESR1	Definite	ESR1	LEVONORGESTREL	other	TdgClinicalTrial|TEND|DrugBank	16325240|17634204|16609013|16307966|16084894
ADK	ADK	Definite	ADK	ADENOSINE PHOSPHATE	product of	DrugBank	18560757|17065073
