## Supplementary Table 12 for "A transcriptomics-based drug repositioning approach to identify drugs with similar activities for the treatment of muscle pathologies in spinal muscular atrophy (SMA) models"

### Sheet: Sheet1
search_term	match_term	match_type	gene	drug	interaction_types	sources	pmids
IGF1R	IGF1R	Definite	IGF1R	MECASERMIN	agonist|inhibitor	TdgClinicalTrial|ChemblInteractions|TEND|TTD
EGFR	EGFR	Definite	EGFR	PANITUMUMAB	agonist|suppressor|antibody|inhibitor	TALC|ClearityFoundationBiomarkers|MyCancerGenome|TdgClinicalTrial|CKB|GuideToPharmacologyInteractions|ChemblInteractions|CGI|CIViC|TEND|DrugBank|DoCM|TTD|FDA	17355997|24653627|14967460|12620146|20623992|26888827|16857825|20481659|26843189|17664472|11894013|22270724|11255078|11752352|18503402|18343240|27312529|16012181
BCL2L1	BCL2L1	Definite	BCL2L1	CHEMBL376408	antagonist	GuideToPharmacologyInteractions
BCL2L1	BCL2L1	Definite	BCL2L1	VENETOCLAX	antagonist	GuideToPharmacologyInteractions
BRD2	BRD2	Definite	BRD2	APABETALONE	antagonist	GuideToPharmacologyInteractions
BRD4	BRD4	Definite	BRD4	APABETALONE	antagonist	GuideToPharmacologyInteractions
EDNRB	EDNRB	Definite	EDNRB	AMBRISENTAN	antagonist	TdgClinicalTrial|GuideToPharmacologyInteractions|ChemblInteractions|TEND|DrugBank	19601701|19920913
EDNRB	EDNRB	Definite	EDNRB	BOSENTAN	antagonist	TdgClinicalTrial|GuideToPharmacologyInteractions|ChemblInteractions|TEND|DrugBank|TTD	15629255|9806221|7858879|11752352|16335785|7921608
EDNRB	EDNRB	Definite	EDNRB	A-192621	antagonist	GuideToPharmacologyInteractions
EDNRB	EDNRB	Definite	EDNRB	ATRASENTAN	antagonist	GuideToPharmacologyInteractions
EDNRB	EDNRB	Definite	EDNRB	CHEMBL37807	antagonist	GuideToPharmacologyInteractions
EDNRB	EDNRB	Definite	EDNRB	CHEMBL72410	antagonist	GuideToPharmacologyInteractions
EDNRB	EDNRB	Definite	EDNRB	GALANTAMINE	antagonist	GuideToPharmacologyInteractions
EDNRB	EDNRB	Definite	EDNRB	MACITENTAN	antagonist	TdgClinicalTrial|GuideToPharmacologyInteractions|ChemblInteractions|DrugBank	22458347|22862294|24261583
EDNRB	EDNRB	Definite	EDNRB	LEUPROLIDE	antagonist	GuideToPharmacologyInteractions
EDNRB	EDNRB	Definite	EDNRB	SITAXENTAN	antagonist	DrugBank	15629255|9806221|17472992|7858879|11752352|16335785|7921608
EDNRB	EDNRB	Definite	EDNRB	ENRASENTAN	antagonist	ChemblInteractions
EDNRB	EDNRB	Definite	EDNRB	TEZOSENTAN	antagonist	ChemblInteractions
EDNRB	EDNRB	Definite	EDNRB	DARUSENTAN	antagonist	ChemblInteractions
EGFR	EGFR	Definite	EGFR	RG-7160	antagonist	ChemblInteractions
IL6RA	IL6R	Definite	IL6R	SA237	antagonist	ChemblInteractions
IL6RA	IL6R	Definite	IL6R	SARILUMAB	antagonist	ChemblInteractions|TTD
MT2	MTNR1B	Ambiguous	MTNR1B	CHEMBL514415	antagonist	GuideToPharmacologyInteractions
MT2	MTNR1B	Ambiguous	MTNR1B	CHEMBL285718	antagonist	GuideToPharmacologyInteractions
MT2	MTNR1B	Ambiguous	MTNR1B	CHEMBL126809	antagonist	GuideToPharmacologyInteractions
MT2	MTNR1B	Ambiguous	MTNR1B	LUZINDOLE	antagonist	GuideToPharmacologyInteractions
MT2	MTNR1B	Ambiguous	MTNR1B	CHEMBL12296	antagonist	GuideToPharmacologyInteractions
MT2	MTNR1B	Ambiguous	MTNR1B	CHEMBL429392	antagonist	GuideToPharmacologyInteractions
MT2	MTNR1B	Ambiguous	MTNR1B	CHEMBL33185	antagonist	GuideToPharmacologyInteractions
MT2	MTNR1B	Ambiguous	MTNR1B	CHEMBL189449	antagonist	GuideToPharmacologyInteractions
PPARA	PPARA	Definite	PPARA	CHEMBL500272	antagonist	GuideToPharmacologyInteractions
THRA	THRA	Definite	THRA	LIOTHYRONINE	antagonist|agonist	TdgClinicalTrial|ChemblInteractions|TEND|TTD
IGF1R	IGF1R	Definite	IGF1R	ROBATUMUMAB	antagonist|antibody	TALC|ChemblInteractions
EGFR	EGFR	Definite	EGFR	CETUXIMAB	antagonist|antibody|inhibitor	TALC|ClearityFoundationBiomarkers|MyCancerGenome|TdgClinicalTrial|OncoKB|CKB|GuideToPharmacologyInteractions|ChemblInteractions|CGI|CIViC|TEND|DrugBank|DoCM|CancerCommons|TTD|FDA	26619011|27149458|19455431|22452896|24653627|26059438|24934779|23102728|25623215|20068085|27102076|16707764|17653080|26888827|15710947|20479403|27216155|25668228|26341921|16912157|24893891|15728811|20573926|16258541|19692680|15118125|18227510|24063894|24658966|18199554|19922469|27251290|10601294|20033049|26515464|26843189|25923549|21783417|19692684|27207775|22753918|16187797|11408594|22452895|180…
IGF1R	IGF1R	Definite	IGF1R	DALOTUZUMAB	antagonist|antibody|inhibitor	TALC|MyCancerGenome|TdgClinicalTrial|ChemblInteractions|TTD
IGF1R	IGF1R	Definite	IGF1R	FIGITUMUMAB	antagonist|antibody|inhibitor	TALC|MyCancerGenome|TdgClinicalTrial|ChemblInteractions|TTD
EGFR	EGFR	Definite	EGFR	GEFITINIB	antagonist|inhibitor	TALC|PharmGKB|ClearityFoundationBiomarkers|MyCancerGenome|TdgClinicalTrial|OncoKB|CKB|GuideToPharmacologyInteractions|ChemblInteractions|CGI|CIViC|TEND|DrugBank|DoCM|CancerCommons|MyCancerGenomeClinicalTrial|TTD|FDA	24533047|27468240|28089594|23371856|20808254|23470965|14570950|22370314|10815932|22789825|15710947|11522647|25589191|21274259|26936917|26051236|24410791|25179728|24893891|22261807|15638953|11585753|17463250|23969006|15728811|20573926|19692680|15118125|18227510|24165158|25964297|27196752|23328547|21764376|16707605|16187797|23980091|22901364|17085664|27793840|24353160|22452895|25573954|26124334|258…
EGFR	EGFR	Definite	EGFR	ERLOTINIB	antagonist|inhibitor	TALC|PharmGKB|ClearityFoundationBiomarkers|MyCancerGenome|TdgClinicalTrial|ClearityFoundationClinicalTrial|OncoKB|CKB|GuideToPharmacologyInteractions|CGI|CIViC|TEND|DrugBank|DoCM|CancerCommons|TTD|FDA	26619011|26324372|17877814|25870087|19455431|27468240|22452896|28089594|23371856|20808254|23470965|23102728|14570950|26773740|22370314|20068085|15310767|27694386|27102076|12517254|26768165|16707764|17653080|15710947|20479403|27216155|25589191|26051236|23917401|24410791|25668228|26341921|19015641|25179728|16912157|24893891|15638953|27760111|23969006|15728811|20573926|16258541|19692680|15118125|182…
IGF1R	IGF1R	Definite	IGF1R	TEPROTUMUMAB	antagonist|inhibitor	ChemblInteractions|TTD
EGFR	EGFR	Definite	EGFR	DULIGOTUZUMAB	antibody	TALC|MyCancerGenome
EGFR	EGFR	Definite	EGFR	Futuximab	antibody	MyCancerGenome|TdgClinicalTrial|CKB|CIViC	26888827|25962717|24130052|24204198
EGFR	EGFR	Definite	EGFR	NIMOTUZUMAB	antibody	TALC|MyCancerGenome|TdgClinicalTrial|CKB|CGI	25185971
EGFR	EGFR	Definite	EGFR	IMGATUZUMAB	antibody	TALC|MyCancerGenome|CKB	23209031
EGFR	EGFR	Definite	EGFR	DEPATUXIZUMAB	antibody	MyCancerGenome|CKB	25895099
IGF1R	IGF1R	Definite	IGF1R	EMACTUZUMAB	antibody	GuideToPharmacologyInteractions
IGF1R	IGF1R	Definite	IGF1R	BIIB-022	antibody	TALC|MyCancerGenome
IL6RA	IL6R	Definite	IL6R	VOBARILIZUMAB	antibody	GuideToPharmacologyInteractions
PDGFRA	PDGFRA	Definite	PDGFRA	TOVETUMAB	antibody	TALC|MyCancerGenome|TTD
PDGFRA	PDGFRA	Definite	PDGFRA	RAMUCIRUMAB	antibody	TALC|MyCancerGenome
PGF	PGF	Definite	PGF	CHEMBL7261	antibody	TTD
EGFR	EGFR	Definite	EGFR	ZALUTUMUMAB	antibody|antagonist	TALC|TdgClinicalTrial|ChemblInteractions|DrugBank
IGF1R	IGF1R	Definite	IGF1R	AVE-1642	antibody|antagonist	TALC|ChemblInteractions
IGF1R	IGF1R	Definite	IGF1R	CIXUTUMUMAB	antibody|antagonist	TALC|MyCancerGenome|TdgClinicalTrial|ChemblInteractions|DrugBank|CancerCommons
PDGFRA	PDGFRA	Definite	PDGFRA	OLARATUMAB	antibody|antagonist	MyCancerGenome|TdgClinicalTrial|GuideToPharmacologyInteractions|ChemblInteractions|DrugBank|FDA	27291995|24816152
EGFR	EGFR	Definite	EGFR	NECITUMUMAB	antibody|antagonist|inhibitor	TALC|MyCancerGenome|TdgClinicalTrial|GuideToPharmacologyInteractions|ChemblInteractions|DrugBank	20197484
IL6RA	IL6R	Definite	IL6R	TOCILIZUMAB	antibody|inhibitor	MyCancerGenome|TdgClinicalTrial|GuideToPharmacologyInteractions|ChemblInteractions|TEND|DrugBank|TTD	16899109
INSR	INSR	Definite	INSR	INSULIN, NEUTRAL	binder	TTD
PGF	PGF	Definite	PGF	AFLIBERCEPT	binder|inhibitor	ChemblInteractions|DrugBank	22813448
COMT	COMT	Definite	COMT	S-ADENOSYL-L-METHIONINE	cofactor	DrugBank	20196537|18486144
BCL2L1	BCL2L1	Definite	BCL2L1	ISOSORBIDE	inhibitor	TTD
BCL2L1	BCL2L1	Definite	BCL2L1	OBATOCLAX MESYLATE	inhibitor	ChemblInteractions
BRD2	BRD2	Definite	BRD2	CHEMBL1738777	inhibitor	GuideToPharmacologyInteractions
BRD2	BRD2	Definite	BRD2	CHEMBL1828986	inhibitor	GuideToPharmacologyInteractions
BRD2	BRD2	Definite	BRD2	CHEMBL2153434	inhibitor	GuideToPharmacologyInteractions
BRD2	BRD2	Definite	BRD2	CHEMBL2017291	inhibitor	GuideToPharmacologyInteractions
BRD2	BRD2	Definite	BRD2	CHEMBL1232461	inhibitor	GuideToPharmacologyInteractions
BRD2	BRD2	Definite	BRD2	LY-294002	inhibitor	GuideToPharmacologyInteractions
BRD4	BRD4	Definite	BRD4	BI-2536	inhibitor	GuideToPharmacologyInteractions
BRD4	BRD4	Definite	BRD4	CHEMBL1958337	inhibitor	GuideToPharmacologyInteractions
BRD4	BRD4	Definite	BRD4	CHEMBL3220860	inhibitor	GuideToPharmacologyInteractions
BRD4	BRD4	Definite	BRD4	CHEMBL1828986	inhibitor	GuideToPharmacologyInteractions
BRD4	BRD4	Definite	BRD4	CHEMBL2335153	inhibitor	GuideToPharmacologyInteractions
BRD4	BRD4	Definite	BRD4	CHLORMEZANONE	inhibitor	GuideToPharmacologyInteractions
BRD4	BRD4	Definite	BRD4	FEDRATINIB	inhibitor	GuideToPharmacologyInteractions
BRD4	BRD4	Definite	BRD4	CHEMBL2153434	inhibitor	GuideToPharmacologyInteractions
BRD4	BRD4	Definite	BRD4	CHEMBL2017291	inhibitor	GuideToPharmacologyInteractions
BRD4	BRD4	Definite	BRD4	CHEMBL1232461	inhibitor	GuideToPharmacologyInteractions
BRD4	BRD4	Definite	BRD4	CHEMBL2431090	inhibitor	GuideToPharmacologyInteractions
BRD4	BRD4	Definite	BRD4	LY-294002	inhibitor	GuideToPharmacologyInteractions
BRD4	BRD4	Definite	BRD4	CHEMBL3086883	inhibitor	GuideToPharmacologyInteractions
BRD4	BRD4	Definite	BRD4	STAVUDINE	inhibitor	GuideToPharmacologyInteractions
BRD4	BRD4	Definite	BRD4	CHEMBL2179387	inhibitor	GuideToPharmacologyInteractions
C1QB	C1QB	Definite	C1QB	CHEMBL472222	inhibitor	GuideToPharmacologyInteractions
C1QB	C1QB	Definite	C1QB	ROPINIROLE	inhibitor	GuideToPharmacologyInteractions
C1QB	C1QB	Definite	C1QB	FENCLONINE	inhibitor	GuideToPharmacologyInteractions
C1QB	C1QB	Definite	C1QB	FENFLURAMINE	inhibitor	GuideToPharmacologyInteractions
CARM1	CARM1	Definite	CARM1	CHEMBL468927	inhibitor	GuideToPharmacologyInteractions
CARM1	CARM1	Definite	CARM1	PREGNENOLONE	inhibitor	GuideToPharmacologyInteractions
CCN2	CTGF	Definite	CTGF	FG-3019	inhibitor	TdgClinicalTrial|ChemblInteractions|TTD
CDKN1A	CDKN1A	Definite	CDKN1A	CHEMBL3186227	inhibitor	GuideToPharmacologyInteractions
COMT	COMT	Definite	COMT	TOLCAPONE	inhibitor	TdgClinicalTrial|GuideToPharmacologyInteractions|ChemblInteractions|TEND|DrugBank|TTD	17063156|11873938|12538800|18046910|9808337|10882160|11752352|19503773|20502133|15697329|9917075
COMT	COMT	Definite	COMT	ENTACAPONE	inhibitor	TdgClinicalTrial|GuideToPharmacologyInteractions|ChemblInteractions|TEND|DrugBank|TTD	12876237|10439935|11939936|10981253|11873938|12538800|11440283|9808337|10882160|11752352
COMT	COMT	Definite	COMT	D-PROLINE	inhibitor	GuideToPharmacologyInteractions
CREBBP	CREBBP	Definite	CREBBP	ISCHEMIN	inhibitor	GuideToPharmacologyInteractions
CSNK1D	CSNK1D	Definite	CSNK1D	CHEMBL410456	inhibitor	GuideToPharmacologyInteractions
CSNK1D	CSNK1D	Definite	CSNK1D	IC261	inhibitor	GuideToPharmacologyInteractions
CSNK1D	CSNK1D	Definite	CSNK1D	CHEMBL2069623	inhibitor	GuideToPharmacologyInteractions
CSNK1D	CSNK1D	Definite	CSNK1D	CHEMBL1951415	inhibitor	GuideToPharmacologyInteractions
CSNK1E	CSNK1E	Definite	CSNK1E	IC261	inhibitor	GuideToPharmacologyInteractions
CSNK1E	CSNK1E	Definite	CSNK1E	CHEMBL2069623	inhibitor	GuideToPharmacologyInteractions
CSNK1E	CSNK1E	Definite	CSNK1E	CHEMBL1951415	inhibitor	GuideToPharmacologyInteractions
EGFR	EGFR	Definite	EGFR	ACALABRUTINIB	inhibitor	GuideToPharmacologyInteractions
EGFR	EGFR	Definite	EGFR	AEE-788	inhibitor	MyCancerGenome|CKB|GuideToPharmacologyInteractions|ChemblInteractions|CIViC	18227510|19147750
EGFR	EGFR	Definite	EGFR	AFATINIB	inhibitor	TALC|MyCancerGenome|TdgClinicalTrial|OncoKB|CKB|GuideToPharmacologyInteractions|CGI|CIViC|DrugBank|DoCM|CancerCommons|MyCancerGenomeClinicalTrial|TTD|FDA	26619011|19455431|22452896|28169392|23982599|23371856|20808254|23102728|14570950|22370314|24035188|20068085|27044931|27694386|27102076|16707764|17653080|15710947|20479403|25589191|26051236|26354527|25668228|26341921|24439929|25179728|16912157|24893891|15638953|23969006|25589492|15728811|20573926|16258541|19692680|15118125|18227510|24658966|18199554|27083334|19922469|20033049|25964297|28363995|265…
EGFR	EGFR	Definite	EGFR	TYRPHOSTIN AG-1478	inhibitor	GuideToPharmacologyInteractions
EGFR	EGFR	Definite	EGFR	CHEMBL56543	inhibitor	GuideToPharmacologyInteractions
EGFR	EGFR	Definite	EGFR	BGB-283	inhibitor	CKB|GuideToPharmacologyInteractions	26208524
EGFR	EGFR	Definite	EGFR	AC-480	inhibitor	TALC|MyCancerGenome|TdgClinicalTrial|CKB|GuideToPharmacologyInteractions|ChemblInteractions|TTD	21576284
EGFR	EGFR	Definite	EGFR	BMS-690514	inhibitor	TALC|MyCancerGenome|CKB|GuideToPharmacologyInteractions|ChemblInteractions	23490650
EGFR	EGFR	Definite	EGFR	CHEMBL174426	inhibitor	GuideToPharmacologyInteractions
EGFR	EGFR	Definite	EGFR	BRIGATINIB	inhibitor	TALC|CKB|GuideToPharmacologyInteractions|ChemblInteractions|MyCancerGenomeClinicalTrial	27836716|27780853
EGFR	EGFR	Definite	EGFR	CANERTINIB	inhibitor	MyCancerGenome|GuideToPharmacologyInteractions
EGFR	EGFR	Definite	EGFR	FELYPRESSIN	inhibitor	GuideToPharmacologyInteractions
EGFR	EGFR	Definite	EGFR	CUDC-101	inhibitor	TALC|TdgClinicalTrial|CKB|GuideToPharmacologyInteractions|ChemblInteractions	20388807
EGFR	EGFR	Definite	EGFR	DACOMITINIB	inhibitor	TALC|MyCancerGenome|TdgClinicalTrial|CKB|GuideToPharmacologyInteractions|ChemblInteractions|CIViC|CancerCommons|MyCancerGenomeClinicalTrial	24857124|26768165|28363995|21764376|26561558|27913578|25456362|25939761|21430269|26206867|18089823
EGFR	EGFR	Definite	EGFR	DOVITINIB	inhibitor	GuideToPharmacologyInteractions
EGFR	EGFR	Definite	EGFR	CHEMBL387187	inhibitor	GuideToPharmacologyInteractions|CIViC	22056021|20826716|16282176|26439803
EGFR	EGFR	Definite	EGFR	FALNIDAMOL	inhibitor	GuideToPharmacologyInteractions|ChemblInteractions
EGFR	EGFR	Definite	EGFR	IBRUTINIB	inhibitor	GuideToPharmacologyInteractions
EGFR	EGFR	Definite	EGFR	NAQUOTINIB	inhibitor	CKB|GuideToPharmacologyInteractions
EGFR	EGFR	Definite	EGFR	NERATINIB	inhibitor	TALC|TdgClinicalTrial|CKB|GuideToPharmacologyInteractions|ChemblInteractions|TTD	20479403|17085664|25948633|26206867|25931286|21325073
EGFR	EGFR	Definite	EGFR	ORANTINIB	inhibitor	GuideToPharmacologyInteractions
EGFR	EGFR	Definite	EGFR	OSIMERTINIB	inhibitor	MyCancerGenome|OncoKB|CKB|GuideToPharmacologyInteractions|ChemblInteractions|CGI|CIViC|DrugBank|FDA	26522274|27694386|27102076|24410791|24893891|27959700|27198352|25923549|25870145|26729184|28202511|28416483|26286086|25948633|27393507|27252416|25939061|26720284|26206867|27216193|28343545|27435396
EGFR	EGFR	Definite	EGFR	CHEMBL53753	inhibitor	GuideToPharmacologyInteractions
EGFR	EGFR	Definite	EGFR	PELITINIB	inhibitor	TALC|MyCancerGenome|CKB|GuideToPharmacologyInteractions|ChemblInteractions	16710023|16364494
EGFR	EGFR	Definite	EGFR	CHEMBL1951415	inhibitor	GuideToPharmacologyInteractions
EGFR	EGFR	Definite	EGFR	PKI-166	inhibitor	GuideToPharmacologyInteractions|ChemblInteractions
EGFR	EGFR	Definite	EGFR	Poziotinib	inhibitor	CKB|GuideToPharmacologyInteractions|ChemblInteractions|MyCancerGenomeClinicalTrial
EGFR	EGFR	Definite	EGFR	CHEMBL306380	inhibitor	GuideToPharmacologyInteractions
EGFR	EGFR	Definite	EGFR	CHEMBL1081312	inhibitor	GuideToPharmacologyInteractions
EGFR	EGFR	Definite	EGFR	ROCILETINIB	inhibitor	TALC|MyCancerGenome|CKB|GuideToPharmacologyInteractions|ChemblInteractions|CGI|CIViC	24065731|28202511|25948633|27252416|25939061|27283993|26206867|27435396|25923550
EGFR	EGFR	Definite	EGFR	SAPITINIB	inhibitor	CKB|GuideToPharmacologyInteractions|ChemblInteractions	24886365|20145185
EGFR	EGFR	Definite	EGFR	TESEVATINIB	inhibitor	TALC|MyCancerGenome|TdgClinicalTrial|CKB|GuideToPharmacologyInteractions|ChemblInteractions	22722787
EGFR	EGFR	Definite	EGFR	VANDETANIB	inhibitor	TALC|ClearityFoundationBiomarkers|MyCancerGenome|TdgClinicalTrial|ClearityFoundationClinicalTrial|CKB|GuideToPharmacologyInteractions|ChemblInteractions|DrugBank|MyCancerGenomeClinicalTrial|TTD	25910950
EGFR	EGFR	Definite	EGFR	CHEMBL1229592	inhibitor	CKB|GuideToPharmacologyInteractions	25964297|26036643|25870145|25948633
EGFR	EGFR	Definite	EGFR	CHEMBL2141478	inhibitor	TALC
EGFR	EGFR	Definite	EGFR	MOMELOTINIB	inhibitor	TALC
EGFR	EGFR	Definite	EGFR	ERLOTINIB HYDROCHLORIDE	inhibitor	ChemblInteractions|MyCancerGenomeClinicalTrial
EGFR	EGFR	Definite	EGFR	LAPATINIB DITOSYLATE	inhibitor	ChemblInteractions|MyCancerGenomeClinicalTrial|TTD
EGFR	EGFR	Definite	EGFR	S-222611	inhibitor	CKB|ChemblInteractions|TTD	24837299|25434923
EGFR	EGFR	Definite	EGFR	SB-243213	inhibitor	TTD
EGFR	EGFR	Definite	EGFR	AZD-4769	inhibitor	ChemblInteractions|TTD
EGFR	EGFR	Definite	EGFR	MUBRITINIB	inhibitor	TTD
EGFR	EGFR	Definite	EGFR	AFATINIB DIMALEATE	inhibitor	ChemblInteractions
EGFR	EGFR	Definite	EGFR	OSIMERTINIB MESYLATE	inhibitor	ChemblInteractions
EGFR	EGFR	Definite	EGFR	Allitinib	inhibitor	ChemblInteractions
EGFR	EGFR	Definite	EGFR	CEP-32496	inhibitor	ChemblInteractions
EGFR	EGFR	Definite	EGFR	HM-61713	inhibitor	ChemblInteractions
EGFR	EGFR	Definite	EGFR	Epitinib	inhibitor	CKB|ChemblInteractions
EGFR	EGFR	Definite	EGFR	MP-412	inhibitor	ChemblInteractions
EGFR	EGFR	Definite	EGFR	PD-0166285 (CHEMBL3545196)	inhibitor	ChemblInteractions
EGFR	EGFR	Definite	EGFR	TAK-285	inhibitor	CKB|ChemblInteractions	23983820
EGFR	EGFR	Definite	EGFR	Pyrotinib	inhibitor	ChemblInteractions
EGFR	EGFR	Definite	EGFR	VARLITINIB	inhibitor	ChemblInteractions
EGFR	EGFR	Definite	EGFR	EGF816	inhibitor	OncoKB|CKB|ChemblInteractions	26825170
EGFR	EGFR	Definite	EGFR	CANERTINIB DIHYDROCHLORIDE	inhibitor	ChemblInteractions
EGFR	EGFR	Definite	EGFR	DACOMITINIB HYDRATE	inhibitor	ChemblInteractions
EGFR	EGFR	Definite	EGFR	Simotinib	inhibitor	ChemblInteractions
EGFR	EGFR	Definite	EGFR	mAb-425	inhibitor	ChemblInteractions
EGFR	EGFR	Definite	EGFR	Puquitinib	inhibitor	ChemblInteractions
EGFR	EGFR	Definite	EGFR	Theliatinib	inhibitor	ChemblInteractions
EGFR	EGFR	Definite	EGFR	JNJ-26483327	inhibitor	ChemblInteractions
EGFR	EGFR	Definite	EGFR	MATUZUMAB	inhibitor	ChemblInteractions|DrugBank
EHMT2	EHMT2	Definite	EHMT2	CHEMBL569864	inhibitor	GuideToPharmacologyInteractions
EHMT2	EHMT2	Definite	EHMT2	CHEMBL1231795	inhibitor	GuideToPharmacologyInteractions
EHMT2	EHMT2	Definite	EHMT2	CHEMBL2441082	inhibitor	GuideToPharmacologyInteractions
FOS	FOS	Definite	FOS	NADROPARIN CALCIUM	inhibitor	DrugBank	19261492|19757196
HDAC11	HDAC11	Definite	HDAC11	CUDC-101	inhibitor	TdgClinicalTrial|ChemblInteractions
HDAC11	HDAC11	Definite	HDAC11	CUDC-907	inhibitor	GuideToPharmacologyInteractions|ChemblInteractions
HDAC11	HDAC11	Definite	HDAC11	QUISINOSTAT	inhibitor	GuideToPharmacologyInteractions
HDAC11	HDAC11	Definite	HDAC11	VORINOSTAT	inhibitor	TALC|ClearityFoundationClinicalTrial|GuideToPharmacologyInteractions
HDAC11	HDAC11	Definite	HDAC11	CHEMBL1851943	inhibitor	TALC|TdgClinicalTrial
HDAC11	HDAC11	Definite	HDAC11	BELINOSTAT	inhibitor	TdgClinicalTrial|ChemblInteractions
HDAC11	HDAC11	Definite	HDAC11	PANOBINOSTAT LACTATE	inhibitor	ChemblInteractions
HDAC11	HDAC11	Definite	HDAC11	TACEDINALINE	inhibitor	ChemblInteractions
HDAC11	HDAC11	Definite	HDAC11	ENTINOSTAT	inhibitor	ChemblInteractions
HDAC11	HDAC11	Definite	HDAC11	MOCETINOSTAT	inhibitor	TdgClinicalTrial|ChemblInteractions
HDAC11	HDAC11	Definite	HDAC11	ROMIDEPSIN	inhibitor	TdgClinicalTrial|ChemblInteractions
HDAC11	HDAC11	Definite	HDAC11	PANOBINOSTAT	inhibitor	TALC|TdgClinicalTrial
IGF1R	IGF1R	Definite	IGF1R	PICROPODOPHYLLOTOXIN	inhibitor	TdgClinicalTrial|GuideToPharmacologyInteractions|ChemblInteractions
IGF1R	IGF1R	Definite	IGF1R	BMS-754807	inhibitor	TALC|MyCancerGenome|TdgClinicalTrial|GuideToPharmacologyInteractions|ChemblInteractions
IGF1R	IGF1R	Definite	IGF1R	LINSITINIB	inhibitor	TALC|MyCancerGenome|TdgClinicalTrial|ClearityFoundationClinicalTrial|GuideToPharmacologyInteractions|ChemblInteractions|CancerCommons
IGF1R	IGF1R	Definite	IGF1R	AEW-541	inhibitor	GuideToPharmacologyInteractions|ChemblInteractions|TTD
IGF1R	IGF1R	Definite	IGF1R	AZD-4547	inhibitor	GuideToPharmacologyInteractions
IGF1R	IGF1R	Definite	IGF1R	CHEMBL401930	inhibitor	MyCancerGenome|GuideToPharmacologyInteractions
IGF1R	IGF1R	Definite	IGF1R	BRIGATINIB	inhibitor	GuideToPharmacologyInteractions
IGF1R	IGF1R	Definite	IGF1R	CERITINIB	inhibitor	GuideToPharmacologyInteractions
IGF1R	IGF1R	Definite	IGF1R	CHEMBL464552	inhibitor	GuideToPharmacologyInteractions
IGF1R	IGF1R	Definite	IGF1R	CHEMBL458997	inhibitor	GuideToPharmacologyInteractions
IGF1R	IGF1R	Definite	IGF1R	DIMETHISTERONE	inhibitor	GuideToPharmacologyInteractions
IGF1R	IGF1R	Definite	IGF1R	XL-228	inhibitor	TALC|MyCancerGenome|TdgClinicalTrial|ChemblInteractions|DrugBank
IGF1R	IGF1R	Definite	IGF1R	INSM-18	inhibitor	TdgClinicalTrial|ChemblInteractions|DrugBank
IGF1R	IGF1R	Definite	IGF1R	KW-2450	inhibitor	ChemblInteractions
IGF1R	IGF1R	Definite	IGF1R	PL-225B	inhibitor	ChemblInteractions
IGF2	IGF2	Definite	IGF2	DUSIGITUMAB	inhibitor	ChemblInteractions
INSR	INSR	Definite	INSR	LINSITINIB	inhibitor	TALC|GuideToPharmacologyInteractions|ChemblInteractions
INSR	INSR	Definite	INSR	CHEMBL401930	inhibitor	GuideToPharmacologyInteractions
INSR	INSR	Definite	INSR	BRIGATINIB	inhibitor	GuideToPharmacologyInteractions
INSR	INSR	Definite	INSR	CERITINIB	inhibitor	GuideToPharmacologyInteractions
INSR	INSR	Definite	INSR	DOVITINIB	inhibitor	GuideToPharmacologyInteractions
INSR	INSR	Definite	INSR	CHEMBL464552	inhibitor	GuideToPharmacologyInteractions
INSR	INSR	Definite	INSR	CHEMBL458997	inhibitor	GuideToPharmacologyInteractions
INSR	INSR	Definite	INSR	KW-2450	inhibitor	ChemblInteractions
INSR	INSR	Definite	INSR	BMS-754807	inhibitor	TALC|ChemblInteractions
KDM1A	KDM1A	Definite	KDM1A	CHEMBL1797639	inhibitor	GuideToPharmacologyInteractions
KDM1A	KDM1A	Definite	KDM1A	DIPHENHYDRAMINE HYDROCHLORIDE	inhibitor	GuideToPharmacologyInteractions
KDM1A	KDM1A	Definite	KDM1A	TRANYLCYPROMINE	inhibitor	GuideToPharmacologyInteractions
MAP3K8	MAP3K8	Definite	MAP3K8	CHEMBL404939	inhibitor	GuideToPharmacologyInteractions
MAP3K8	MAP3K8	Definite	MAP3K8	CHEMBL200381	inhibitor	GuideToPharmacologyInteractions
MMP14	MMP14	Definite	MMP14	MARIMASTAT	inhibitor	DrugBank	10852638|10669951
MMP14	MMP14	Definite	MMP14	CGS-27023A	inhibitor	GuideToPharmacologyInteractions
MMP14	MMP14	Definite	MMP14	ILOMASTAT	inhibitor	GuideToPharmacologyInteractions
MTOR	MTOR	Definite	MTOR	SIROLIMUS	inhibitor	TALC|MyCancerGenome|TdgClinicalTrial|ClearityFoundationClinicalTrial|OncoKB|CGI|CIViC|DrugBank|DoCM|TTD	26619011|24631838|12742462|20005306|27482884|27279227|11752352|19620795
MTOR	MTOR	Definite	MTOR	AZD-8055	inhibitor	TALC|MyCancerGenome|GuideToPharmacologyInteractions|ChemblInteractions|CIViC	27279227
MTOR	MTOR	Definite	MTOR	EVEROLIMUS	inhibitor	TALC|MyCancerGenome|TdgClinicalTrial|ClearityFoundationClinicalTrial|OncoKB|GuideToPharmacologyInteractions|CGI|CIViC|TEND|DrugBank|DoCM|MyCancerGenomeClinicalTrial|TTD	26859683|19344392|20531964|27482884|19774211|11010|20155724|18466433|24625776|11752352|20569080|24622468|25295501|2015
MTOR	MTOR	Definite	MTOR	TEMSIROLIMUS	inhibitor	TALC|MyCancerGenome|TdgClinicalTrial|ClearityFoundationClinicalTrial|OncoKB|GuideToPharmacologyInteractions|TEND|DrugBank|CancerCommons|MyCancerGenomeClinicalTrial|TTD	27482884|17935273|11752352|18265991
MTOR	MTOR	Definite	MTOR	APITOLISIB	inhibitor	MyCancerGenome|GuideToPharmacologyInteractions|ChemblInteractions|TTD
MTOR	MTOR	Definite	MTOR	CC-223	inhibitor	GuideToPharmacologyInteractions|ChemblInteractions|CancerCommons
MTOR	MTOR	Definite	MTOR	PA-799	inhibitor	GuideToPharmacologyInteractions
MTOR	MTOR	Definite	MTOR	DACTOLISIB	inhibitor	TALC|MyCancerGenome|GuideToPharmacologyInteractions|ChemblInteractions|CancerCommons|MyCancerGenomeClinicalTrial|TTD
MTOR	MTOR	Definite	MTOR	GEDATOLISIB	inhibitor	MyCancerGenome|GuideToPharmacologyInteractions|ChemblInteractions|MyCancerGenomeClinicalTrial
MTOR	MTOR	Definite	MTOR	INK-128	inhibitor	MyCancerGenome|GuideToPharmacologyInteractions|ChemblInteractions|TTD
MTOR	MTOR	Definite	MTOR	METFORMIN	inhibitor	GuideToPharmacologyInteractions|MyCancerGenomeClinicalTrial
MTOR	MTOR	Definite	MTOR	LY-3023414	inhibitor	GuideToPharmacologyInteractions|ChemblInteractions
MTOR	MTOR	Definite	MTOR	OMIPALISIB	inhibitor	GuideToPharmacologyInteractions|ChemblInteractions
MTOR	MTOR	Definite	MTOR	PF-04691502	inhibitor	TALC|MyCancerGenome|GuideToPharmacologyInteractions|ChemblInteractions
MTOR	MTOR	Definite	MTOR	PI-103	inhibitor	MyCancerGenome|GuideToPharmacologyInteractions
MTOR	MTOR	Definite	MTOR	CHEMBL1081312	inhibitor	GuideToPharmacologyInteractions
MTOR	MTOR	Definite	MTOR	SPARFLOXACIN	inhibitor	GuideToPharmacologyInteractions
MTOR	MTOR	Definite	MTOR	RIDAFOROLIMUS	inhibitor	TALC|MyCancerGenome|TdgClinicalTrial|ClearityFoundationClinicalTrial|GuideToPharmacologyInteractions|ChemblInteractions|TTD
MTOR	MTOR	Definite	MTOR	YOHIMBINE	inhibitor	GuideToPharmacologyInteractions
MTOR	MTOR	Definite	MTOR	TORIN1	inhibitor	GuideToPharmacologyInteractions
MTOR	MTOR	Definite	MTOR	BENZONATATE	inhibitor	GuideToPharmacologyInteractions
MTOR	MTOR	Definite	MTOR	VS-5584	inhibitor	GuideToPharmacologyInteractions|ChemblInteractions
MTOR	MTOR	Definite	MTOR	CHEMBL561708	inhibitor	GuideToPharmacologyInteractions
MTOR	MTOR	Definite	MTOR	VOXTALISIB	inhibitor	TALC|MyCancerGenome|TdgClinicalTrial|ChemblInteractions|DrugBank|CancerCommons
MTOR	MTOR	Definite	MTOR	OSI-027	inhibitor	TALC|MyCancerGenome|TdgClinicalTrial|ChemblInteractions|TTD
MTOR	MTOR	Definite	MTOR	ALPELISIB	inhibitor	CancerCommons
MTOR	MTOR	Definite	MTOR	SF-1126	inhibitor	MyCancerGenome|TdgClinicalTrial|ChemblInteractions|DrugBank
MTOR	MTOR	Definite	MTOR	DS-3078a	inhibitor	ChemblInteractions|CancerCommons
MTOR	MTOR	Definite	MTOR	Panulisib	inhibitor	ChemblInteractions
MTOR	MTOR	Definite	MTOR	Palomid-529	inhibitor	TdgClinicalTrial|ChemblInteractions
MTOR	MTOR	Definite	MTOR	PKI-179	inhibitor	ChemblInteractions
MTOR	MTOR	Definite	MTOR	RG-7603	inhibitor	ChemblInteractions
MTOR	MTOR	Definite	MTOR	AZD-2014	inhibitor	ChemblInteractions
MTOR	MTOR	Definite	MTOR	PWT-33579	inhibitor	ChemblInteractions
MTOR	MTOR	Definite	MTOR	CC-115	inhibitor	ChemblInteractions
MTOR	MTOR	Definite	MTOR	BGT-226 (CHEMBL3545096)	inhibitor	ChemblInteractions
MTOR	MTOR	Definite	MTOR	MLN-0128	inhibitor	ChemblInteractions
MTOR	MTOR	Definite	MTOR	DS-7423	inhibitor	ChemblInteractions
MTOR	MTOR	Definite	MTOR	PWT-33587	inhibitor	ChemblInteractions
PDGFRA	PDGFRA	Definite	PDGFRA	NINTEDANIB	inhibitor	TALC|MyCancerGenome|TdgClinicalTrial|ClearityFoundationClinicalTrial|GuideToPharmacologyInteractions
PDGFRA	PDGFRA	Definite	PDGFRA	SUNITINIB	inhibitor	TdgClinicalTrial|CKB|CGI|CIViC|TEND|DrugBank|DoCM|MyCancerGenomeClinicalTrial	15928335|15685537|19366796|22718859|16638875|15146165|18955458|12949711|26130666|25157968|14645423|16954519|18794084|22745105
PDGFRA	PDGFRA	Definite	PDGFRA	PAZOPANIB	inhibitor	TALC|MyCancerGenome|DrugBank|MyCancerGenomeClinicalTrial	17288876
PDGFRA	PDGFRA	Definite	PDGFRA	REGORAFENIB	inhibitor	CKB|ChemblInteractions|CGI|DrugBank|MyCancerGenomeClinicalTrial	25905001
PDGFRA	PDGFRA	Definite	PDGFRA	PONATINIB	inhibitor	CKB|CIViC|DrugBank	22328973|19878872|24407160
PDGFRA	PDGFRA	Definite	PDGFRA	CEDIRANIB	inhibitor	GuideToPharmacologyInteractions|ChemblInteractions
PDGFRA	PDGFRA	Definite	PDGFRA	PHENOBARBITAL	inhibitor	GuideToPharmacologyInteractions
PDGFRA	PDGFRA	Definite	PDGFRA	CRENOLANIB	inhibitor	MyCancerGenome|CKB|GuideToPharmacologyInteractions|ChemblInteractions|CGI|CIViC|DoCM	15928335|15685537|22718859|16638875|15146165|12949711|26130666|25157968|24132921|14645423|16954519|18794084|22745105
PDGFRA	PDGFRA	Definite	PDGFRA	DOVITINIB	inhibitor	ClearityFoundationClinicalTrial|GuideToPharmacologyInteractions|ChemblInteractions
PDGFRA	PDGFRA	Definite	PDGFRA	ENMD-2076	inhibitor	TdgClinicalTrial|GuideToPharmacologyInteractions
PDGFRA	PDGFRA	Definite	PDGFRA	LUCITANIB	inhibitor	GuideToPharmacologyInteractions
PDGFRA	PDGFRA	Definite	PDGFRA	MASITINIB	inhibitor	TdgClinicalTrial|GuideToPharmacologyInteractions|ChemblInteractions|MyCancerGenomeClinicalTrial
PDGFRA	PDGFRA	Definite	PDGFRA	CHEMBL1081312	inhibitor	GuideToPharmacologyInteractions
PDGFRA	PDGFRA	Definite	PDGFRA	QUIZARTINIB	inhibitor	GuideToPharmacologyInteractions|ChemblInteractions
PDGFRA	PDGFRA	Definite	PDGFRA	IMATINIB	inhibitor	MyCancerGenome|TdgClinicalTrial|OncoKB|CKB|CGI|CIViC|TEND|DoCM|FDA	23752188|22328973|15928335|15034867|16845659|19212337|12944919|15685537|21224473|22718859|16638875|15146165|12781364|24963404|28514312|16357008|18955458|12949711|12660384|17555450|16754777|25658984|14504092|16498388|26130666|25157968|24407160|24132921|14645423|22323597|16954519|24456122|18794084|22745105|17087936|25905001|27021554
PDGFRA	PDGFRA	Definite	PDGFRA	MOTESANIB	inhibitor	MyCancerGenome|TdgClinicalTrial|ChemblInteractions
PDGFRA	PDGFRA	Definite	PDGFRA	X-82	inhibitor	MyCancerGenome|ChemblInteractions
PDGFRA	PDGFRA	Definite	PDGFRA	TAK-593	inhibitor	ChemblInteractions|TTD
PDGFRA	PDGFRA	Definite	PDGFRA	AMUVATINIB	inhibitor	MyCancerGenome|TdgClinicalTrial|ChemblInteractions|DrugBank
PDGFRA	PDGFRA	Definite	PDGFRA	SORAFENIB TOSYLATE	inhibitor	MyCancerGenomeClinicalTrial
PDGFRA	PDGFRA	Definite	PDGFRA	NILOTINIB	inhibitor	CKB|MyCancerGenomeClinicalTrial	18794084
PDGFRA	PDGFRA	Definite	PDGFRA	TANDUTINIB	inhibitor	MyCancerGenome
PDGFRA	PDGFRA	Definite	PDGFRA	MIDOSTAURIN	inhibitor	MyCancerGenome|ChemblInteractions
PDGFRA	PDGFRA	Definite	PDGFRA	SORAFENIB	inhibitor	MyCancerGenomeClinicalTrial
PDGFRA	PDGFRA	Definite	PDGFRA	ENMD-981693	inhibitor	ChemblInteractions
PDGFRA	PDGFRA	Definite	PDGFRA	SU-14813	inhibitor	ChemblInteractions
PDGFRA	PDGFRA	Definite	PDGFRA	SU-014813	inhibitor	ChemblInteractions
PDGFRA	PDGFRA	Definite	PDGFRA	ILORASERTIB	inhibitor	ChemblInteractions
PDGFRA	PDGFRA	Definite	PDGFRA	FORETINIB	inhibitor	ChemblInteractions
PDGFRA	PDGFRA	Definite	PDGFRA	Famitinib	inhibitor	ChemblInteractions
PDGFRA	PDGFRA	Definite	PDGFRA	XL-820	inhibitor	TdgClinicalTrial|ChemblInteractions|DrugBank
PDGFRA	PDGFRA	Definite	PDGFRA	XL-999	inhibitor	ChemblInteractions
PDGFRA	PDGFRA	Definite	PDGFRA	LINIFANIB	inhibitor	ChemblInteractions
PDGFRA	PDGFRA	Definite	PDGFRA	VATALANIB	inhibitor	TdgClinicalTrial|ChemblInteractions
PDGFRA	PDGFRA	Definite	PDGFRA	ORANTINIB	inhibitor	ChemblInteractions
PDGFRA	PDGFRA	Definite	PDGFRA	SUNITINIB MALATE	inhibitor	ChemblInteractions
PDGFRA	PDGFRA	Definite	PDGFRA	PAZOPANIB HYDROCHLORIDE	inhibitor	ChemblInteractions
PDGFRA	PDGFRA	Definite	PDGFRA	NINTEDANIB ESYLATE	inhibitor	ChemblInteractions
PDPK1	PDPK1	Definite	PDPK1	CELECOXIB	inhibitor	NCI|DrugBank	16060857|15205346|14973075|12000750|16455452|16887935
PDPK1	PDPK1	Definite	PDPK1	CHEMBL1236539	inhibitor	GuideToPharmacologyInteractions|DrugBank	17139284|17016423
PDPK1	PDPK1	Definite	PDPK1	BX-795	inhibitor	GuideToPharmacologyInteractions
PDPK1	PDPK1	Definite	PDPK1	CHEMBL1765740	inhibitor	GuideToPharmacologyInteractions
PDPK1	PDPK1	Definite	PDPK1	AR-12	inhibitor	GuideToPharmacologyInteractions
PGF	PGF	Definite	PGF	CONBERCEPT	inhibitor	ChemblInteractions
PKN1	PKN1	Definite	PKN1	STAUROSPORINE	inhibitor	GuideToPharmacologyInteractions
PKN1	PKN1	Definite	PKN1	TOFACITINIB	inhibitor	GuideToPharmacologyInteractions
PKN1	PKN1	Definite	PKN1	QUERCETIN	inhibitor	MyCancerGenome
PTPN1	PTPN1	Definite	PTPN1	TILUDRONIC ACID	inhibitor	TdgClinicalTrial|TEND|DrugBank	9145236
SIK1	SIK1	Definite	SIK1	DABRAFENIB	inhibitor	DrugBank
SIK1	SIK1	Definite	SIK1	PSEUDOEPHEDRINE HYDROCHLORIDE	inhibitor	GuideToPharmacologyInteractions
SIK1	SIK1	Definite	SIK1	BOSUTINIB	inhibitor	GuideToPharmacologyInteractions
SIK1	SIK1	Definite	SIK1	DASATINIB	inhibitor	GuideToPharmacologyInteractions
SIRT1	SIRT1	Definite	SIRT1	SODIUM LAURYL SULFATE	inhibitor	GuideToPharmacologyInteractions
SIRT1	SIRT1	Definite	SIRT1	CHEMBL420311	inhibitor	TdgClinicalTrial|GuideToPharmacologyInteractions
SIRT1	SIRT1	Definite	SIRT1	SPLITOMICIN	inhibitor	GuideToPharmacologyInteractions
STAT3	STAT3	Definite	STAT3	ACITRETIN	inhibitor	TTD
STAT3	STAT3	Definite	STAT3	ATIPRIMOD	inhibitor	TTD
STAT3	STAT3	Definite	STAT3	BARDOXOLONE METHYL	inhibitor	TTD
TGFBR1	TGFBR1	Definite	TGFBR1	TRIHEXYPHENIDYL	inhibitor	GuideToPharmacologyInteractions
TGFBR1	TGFBR1	Definite	TGFBR1	GALUNISERTIB	inhibitor	GuideToPharmacologyInteractions|ChemblInteractions
TGFBR1	TGFBR1	Definite	TGFBR1	SB-431542	inhibitor	GuideToPharmacologyInteractions
TGFBR1	TGFBR1	Definite	TGFBR1	NEOSTIGMINE BROMIDE	inhibitor	GuideToPharmacologyInteractions
TGFBR1	TGFBR1	Definite	TGFBR1	CHEMBL1824446	inhibitor	GuideToPharmacologyInteractions
TGFBR1	TGFBR1	Definite	TGFBR1	CHEMBL261454	inhibitor	GuideToPharmacologyInteractions|DrugBank	10592235
BCL2L1	BCL2L1	Definite	BCL2L1	NAVITOCLAX	inhibitor|antagonist	TALC|TdgClinicalTrial|GuideToPharmacologyInteractions|ChemblInteractions|TTD
EGFR	EGFR	Definite	EGFR	ICOTINIB	inhibitor|antagonist	TALC|MyCancerGenome|CKB|GuideToPharmacologyInteractions|DrugBank|MyCancerGenomeClinicalTrial	24533047|27468240|23372346|2394835|25261231|24438614
EGFR	EGFR	Definite	EGFR	LAPATINIB	inhibitor|antagonist	TALC|TdgClinicalTrial|ClearityFoundationClinicalTrial|CKB|GuideToPharmacologyInteractions|CGI|CIViC|TEND|DrugBank|DoCM|CancerCommons|TTD	27595477|12214266|20110044|20215545|23917401|15374980|14633707|18199554|16894399|14751502|18408761|23559153|11752352|14737100|18803986|22885469|15163842|20658522|14967461
EGFR	EGFR	Definite	EGFR	OLMUTINIB	inhibitor|antagonist	CKB|GuideToPharmacologyInteractions|CGI|DrugBank
IGF1R	IGF1R	Definite	IGF1R	GANITUMAB	inhibitor|antagonist|antibody	TALC|MyCancerGenome|TdgClinicalTrial|ChemblInteractions|CancerCommons|TTD
